# Metagenomic analysis of the cow, sheep, reindeer and red deer rumen

**DOI:** 10.1101/2020.02.12.945139

**Authors:** Laura Glendinning, Buğra Genç, R John Wallace, Mick Watson

**Affiliations:** Genetics and Genomics, The Roslin Institute and Royal (Dick) School of Veterinary Studies, University of Edinburgh, Edinburgh, Midlothian, United Kingdom; Rowett Institute, University of Aberdeen, Ashgrove Rd W, Aberdeen, Aberdeenshire, United Kingdom

**Keywords:** microbiota, deer, cow, sheep, reindeer, mag

## Abstract

The rumen microbiota comprises a community of microorganisms which specialise in the degradation of complex carbohydrates from plant-based feed. These microbes play a highly important role in ruminant nutrition and could also act as sources of industrially useful enzymes. In this study, we performed a metagenomic analysis of samples taken from the ruminal contents of cattle (*Bos Taurus*), sheep (*Ovis aries*), reindeer (*Rangifer tarandus*) and red deer (*Cervus elaphus*). We constructed 391 metagenome-assembled genomes originating from 16 microbial phyla. We compared our genomes to other publically available microbial genomes and found that they contained 279 novel species. We also found significant differences between the microbiota of different ruminant species in terms of the abundance of microbial taxonomies, carbohydrate-active enzyme genes and KEGG orthologs. However, we found that the vast majority of carbohydrate-active enzymes were present in all of our sample types, which may indicate that there is a core set of these enzymes which are present across ruminants and are independent of diet and environmental conditions. We present a dataset of rumen-derived genomes which in combination with other publicly-available rumen genomes can be used as a reference dataset in future metagenomic studies.

**Data Summary:** The paired-read fastq files supporting the conclusions of this article are available in the European Nucleotide Archive repository (https://www.ebi.ac.uk/ena/browser/view/PRJEB34458). The RUG fasta files supporting the conclusions of this article are available in the Edinburgh DataShare repository (https://doi.org/10.7488/ds/2640).
