## Additional file 2 for "Metagenomic analysis of the cow, sheep, reindeer and red deer rumen"

### Sheet: Sheet1
RUG	Sheep_1	Sheep_2	Cow_1	Cow_2	Cow_3	Cow_4	Reindeer_1	Reindeer_2	Red_deer_1	Red_deer_2	Red_deer_3	Red_deer_4
RUG30000	20.7004	1.65688	0.00496765	0.00476839	0.00329795	0.0126148	0.0797029	0.0331359	0.761211	3.80275	0.727809	0.576902
RUG30001	229.384	37.5043	0.0075586	0.00896024	0.0121303	0.0157998	0.0583654	0.0222036	3.16627	3.00893	4.53439	2.99959
RUG30002	19.5347	6.73593	0.224589	0.144917	0.203756	0.886128	0.0684738	0.083235	2.3004	1.24329	0.701466	1.00104
RUG30003	154.596	37.4658	1.37215	1.27573	2.95778	1.27828	4.35486	19.1963	2.11427	1.05474	2.80688	1.15605
RUG30004	78.9209	35.2611	1.24822	0.690926	1.32685	1.24513	2.57127	3.34757	1.57071	1.06414	2.06129	1.01504
RUG30005	16.0334	29.3081	0.0751567	0.0616636	0.0774926	0.203728	0.128921	0.0843574	4.69905	2.39442	3.4593	1.64549
RUG30006	38.7436	29.759	0.0253908	0.0242542	0.031528	0.0404292	0.154167	0.064663	3.9239	5.08636	4.00477	9.93395
RUG30007	111.011	18.4295	0.67821	0.684815	0.840046	1.77	0.114795	0.0580339	1.63448	1.11192	1.60722	0.672894
RUG30008	50.4453	12.7566	0.608971	0.546185	0.756421	1.29543	0.0918372	0.062589	1.18039	0.759407	1.26039	0.621006
RUG30009	155.026	43.2575	20.5402	23.0004	28.4612	30.4294	1.4833	1.50101	12.582	7.16609	14.2863	13.3352
RUG30010	81.6944	12.7114	0.89649	0.735912	0.983403	0.416517	0.706385	0.684189	0.751476	0.536987	0.900017	0.613682
RUG30011	26.2328	11.8144	1.93431	1.61302	2.85151	2.00804	0.0918391	0.114235	0.209069	0.0991663	0.253457	0.237077
RUG30012	31.3956	3.53392	1.26781	1.35889	1.42898	2.98927	0.305312	0.406884	0.679275	0.377019	0.552311	1.06588
RUG30013	28.0931	31.5248	1.51238	0.831501	0.333668	5.09916	1.36571	1.48709	6.18302	2.02725	1.86071	0.638535
RUG30014	12.8183	7.92097	1.27974	1.60318	1.94219	2.06337	5.22728	0.992515	2.1222	1.41933	2.88191	4.02202
RUG30015	14.2999	2.15423	0.398732	0.592862	1.01962	1.58702	0.152876	0.0676246	0.432846	0.550904	0.250926	0.23927
RUG30016	40.3741	71.9597	0.262222	0.277608	0.237749	0.931173	0.264772	0.171947	1.30704	1.22134	1.06694	2.12136
RUG30017	16.6877	1.88769	0.300424	0.310431	0.544754	0.927238	0.17036	0.167824	0.387937	0.3741	0.414751	0.452002
RUG30018	12.8669	9.3954	3.08631	3.54452	4.48275	6.13582	0.113318	0.0830659	1.44013	1.21469	2.01163	1.88974
RUG30019	45.7948	10.2625	4.71244	4.74655	7.95356	8.00997	0.964154	0.765305	4.53547	3.31098	5.74538	4.0976
RUG30020	0.0439677	0.0160165	0.00175106	0.00188131	0.00227784	0.00336946	0.0188789	0.0248307	14.5086	0.375614	2.05206	18.0751
RUG30021	0.209153	0.350833	0.195241	0.186833	0.206199	0.373149	0.587502	0.347564	9.36236	1.14736	2.93348	3.5586
RUG30022	0.50963	0.650648	0.527891	0.548298	0.569478	1.16884	0.618364	1.43296	23.2453	2.9697	8.77269	1.41081
RUG30023	0.0439148	0.187282	0.0848114	0.078607	0.0989253	0.751304	0.0957368	0.111394	20.9419	1.24219	0.616003	0.207956
RUG30024	8.14589	8.97511	2.51455	2.28689	3.06364	6.2111	0.269254	0.204873	130.398	9.03442	11.9289	12.7152
RUG30025	0.0495532	0.106656	0.074417	0.0631571	0.0725237	0.182118	0.19403	0.189245	52.3874	0.450998	0.802235	0.797426
RUG30026	1.09298	2.20637	2.54736	3.6988	4.41529	4.36372	0.304083	0.356107	16.4319	2.11624	7.98203	13.4607
RUG30027	0.124634	0.410369	0.01292	0.00843167	0.00666344	0.0294637	0.120763	0.514812	21.2012	6.14457	20.9164	9.48069
RUG30028	8.78192	3.26212	0.773286	1.05848	1.13152	1.33951	0.831438	0.609763	22.8715	1.21044	4.12571	2.35746
RUG30029	0.124056	0.155267	0.0355829	0.0289541	0.0409324	0.538224	0.0580236	0.0486606	12.9531	0.17458	4.41414	3.20093
RUG30030	1.24744	2.33245	2.37372	2.11239	3.86841	3.95957	0.312964	0.372215	39.8588	2.58536	12.8425	4.69476
RUG30031	0.516693	0.346873	0.046309	0.0342056	0.0468521	0.298533	0.0465808	0.0515701	23.2864	1.4303	3.4328	12.2705
RUG30032	0.0628061	0.110727	0.0643097	0.0525258	0.0726176	0.14849	0.263816	0.18238	11.8467	2.31116	3.14924	11.7928
RUG30033	0.0388853	0.236943	0.145142	0.151635	0.189673	0.237117	0.201198	0.102437	8.16516	0.960539	1.01709	4.81802
RUG30034	0.0394026	0.0678757	0.037338	0.0342833	0.0447832	0.124669	0.204751	0.110581	6.69933	6.13252	0.519242	0.174995
RUG30035	0.0814248	0.0541841	0.0349305	0.0320299	0.0357217	0.102349	0.507286	0.06314	36.8931	18.0584	32.8029	18.6541
RUG30036	0.206048	0.525989	0.33451	0.266197	0.352564	0.869496	3.79358	6.32623	8.39881	1.67383	2.8076	0.970656
RUG30037	0.0857879	0.0449203	0.00995733	0.0104327	0.0113659	0.0293373	0.0341127	0.0220427	10.9364	10.0156	8.35492	5.8458
RUG30038	0.225501	0.0229511	0.00530392	0.00410978	0.00597241	0.00708322	0.0759213	0.01778	10.4039	1.51416	3.32061	2.00072
RUG30039	1.15571	0.859701	0.415748	0.455	0.594488	0.746414	0.221422	0.10158	8.07882	3.46229	3.09891	4.13599
RUG30040	0.373358	1.00009	0.377662	0.408912	0.527266	0.666842	0.903769	0.554513	17.7197	2.97584	5.96842	2.8155
RUG30041	0.0366406	0.0146337	0.00999639	0.00979805	0.0104095	0.0143058	0.0974144	0.0418846	10.0495	5.23194	8.50305	5.29191
RUG30042	0.565885	1.04071	0.27013	0.197948	0.275007	0.58531	0.741476	0.683762	18.867	1.9161	2.47678	6.6608
RUG30043	0.0450071	0.040515	0.018708	0.0189959	0.020569	0.0371527	0.106521	0.0285648	8.91461	6.24523	4.93841	2.80148
RUG30044	2.95234	4.19836	2.55343	2.60245	3.39632	3.88723	0.729407	0.756475	76.7285	4.29783	7.63187	7.82711
RUG30045	0.0689676	0.0163847	0.0260508	0.0341267	0.0221055	0.0419749	0.196464	0.12227	7.92812	4.39476	7.10154	4.73672
RUG30046	4.01924	5.0336	1.16156	0.628617	0.195816	3.86956	1.76961	1.46535	33.8904	4.90945	7.52171	2.54469
RUG30047	0.0305422	0.00860218	0.00382607	0.00348695	0.00368875	0.00713231	0.574274	0.00854843	3.06724	8.29304	3.45008	2.53661
RUG30048	5.66521	7.76279	6.57332	6.8561	8.77846	9.94382	1.19837	0.895864	13.059	83.5123	12.6555	15.0888
RUG30049	0.791041	0.0641608	0.00431529	0.00406514	0.0026229	0.00780052	0.0590363	0.01501	4.4237	7.42784	5.61218	2.72386
RUG30050	0.0732733	0.186785	0.0449007	0.0728352	0.0478605	0.113444	0.194768	0.157471	0.402252	13.3605	0.613282	0.576543
RUG30051	0.241855	0.195219	0.103209	0.0934053	0.11415	0.224827	0.170495	0.182255	0.553552	7.14604	0.792215	0.654043
RUG30052	0.0370224	0.0103705	0.00808334	0.00567945	0.00846965	0.0105117	0.0465515	0.0359634	5.2367	9.74051	4.03511	4.19709
RUG30053	0.0653441	0.141383	0.0641104	0.0520519	0.0569194	0.214715	0.272148	0.245525	0.402064	18.0875	0.489851	0.77571
RUG30054	0.0301994	0.00753751	0.0024792	0.00173353	0.00283558	0.0054727	0.0349539	0.0080734	7.05698	13.7939	3.55633	6.11763
RUG30055	0.864396	3.31679	0.476361	0.291867	0.405708	0.614127	1.16274	0.952289	1.99278	12.9064	3.42995	1.42754
RUG30056	0.0454721	0.0784606	0.0376038	0.0307429	0.0431685	0.0839284	0.0940896	0.184114	0.292435	6.95268	0.228588	0.225212
RUG30057	0.536345	1.28348	0.209122	0.238009	0.178383	0.758154	0.539756	0.4161	3.83166	10.3934	1.72995	3.87894
RUG30058	0.0682575	0.333959	0.0412075	0.0366756	0.0389656	0.102857	0.21101	0.491738	5.70077	34.2088	1.70824	2.59726
RUG30059	0.101935	0.163225	0.333281	0.258617	0.171111	0.30301	0.254755	0.309363	10.1045	9.06451	10.3198	4.79607
RUG30060	0.280136	1.21621	0.308884	0.274832	0.211615	0.833506	1.84331	1.8837	12.5568	57.0003	32.7737	1.96961
RUG30061	0.0455633	0.103518	0.0340183	0.0362808	0.0292331	0.108919	0.157846	0.0895392	16.775	13.1951	11.1262	2.50527
RUG30062	0.0741096	0.0759733	0.0709742	0.0517514	0.065163	0.085154	0.141283	0.202967	0.969434	9.88838	0.974186	1.04256
RUG30063	0.196984	0.464135	0.12511	0.118963	0.15583	0.305126	0.624006	0.537694	7.65486	8.83467	4.64604	4.15739
RUG30064	0.0402779	0.0255309	0.00649563	0.00538968	0.0087214	0.0129805	0.0604922	0.0152391	6.37148	8.16998	5.16481	2.77072
RUG30065	0.665601	1.50879	3.82712	1.61847	1.34341	3.34257	1.50575	1.20973	5.44553	16.8932	7.13442	4.94785
RUG30066	0.168694	0.0212466	0.00322714	0.00233464	0.00392183	0.006472	0.0579882	0.0139128	5.52754	5.31077	6.5252	4.82354
RUG30067	14.7538	19.0112	11.4052	12.2055	15.9054	20.5185	0.514183	0.412965	16.3036	31.6499	12.3986	13.4555
RUG30068	1.17309	5.46321	0.559176	0.328743	0.583535	0.659661	1.7102	1.65735	2.83266	18.8127	3.58123	1.75058
RUG30069	0.268112	0.421546	0.396638	0.391431	0.466109	0.883555	0.282427	0.338882	0.871267	0.572133	18.7833	3.54744
RUG30070	0.0628509	0.203043	0.0261285	0.0257381	0.0294389	0.152369	0.107178	0.0996934	0.216437	0.584051	12.4512	0.0989774
RUG30071	0.109146	0.0134873	0.00297246	0.00227808	0.00325274	0.00878183	0.0606832	0.0118086	7.87406	4.36011	11.1177	7.67648
RUG30072	0.219864	2.80701	0.75003	0.529612	0.446617	0.86854	0.374517	0.376906	11.4072	4.96348	17.3995	2.43341
RUG30073	0.664846	0.0655509	0.00535968	0.00465281	0.00581977	0.0107177	0.064547	0.0237232	4.28374	5.84617	6.94587	2.68965
RUG30074	0.163267	0.0249292	0.0592828	0.030919	0.0267515	0.019722	0.613879	0.0157246	3.59753	6.71732	5.95284	2.90086
RUG30075	0.0587535	0.0581749	0.0867742	0.0510997	0.0744172	0.151791	0.0663458	0.086508	0.191028	0.171854	40.2469	0.19801
RUG30076	0.0327332	0.0416374	0.0293242	0.0249956	0.025717	0.0815472	0.0799713	0.0555839	3.18265	0.305903	5.03819	7.55594
RUG30077	0.0542961	0.0718328	0.0748272	0.0716362	0.0470141	0.14279	0.168103	0.324452	8.40184	5.317	16.6817	1.49872
RUG30078	0.0313735	0.0534011	0.21145	0.254495	0.354942	0.193436	0.0793235	0.080985	1.31448	0.436827	7.34545	0.971535
RUG30079	0.114413	0.25929	0.139542	0.115554	0.140011	0.293685	1.20748	0.771921	1.92	2.47128	27.1707	1.86666
RUG30080	0.0588474	0.0606077	0.131388	0.0905245	0.0774403	0.170871	0.143009	0.145595	4.10099	1.74625	7.85947	7.02856
RUG30081	0.0824656	0.174273	0.0303041	0.0320551	0.0286048	0.0953782	0.146845	0.0792187	14.4225	9.98724	11.5538	1.6913
RUG30082	0.696779	1.95879	0.370501	0.223626	0.195868	1.13258	0.846507	0.755344	1.92454	3.23459	12.5455	1.24516
RUG30083	0.0210275	0.00563921	0.0314397	0.0158731	0.0243757	0.0587126	0.0288968	0.00672439	4.49757	7.87166	3.59278	3.98684
RUG30084	0.0278844	0.0289429	0.0229869	0.00514578	0.00761583	0.0140853	0.0551764	0.3646	0.44662	0.148429	19.4055	0.148914
RUG30085	0.510841	0.941792	0.299464	0.182152	0.285105	0.388258	0.688562	2.38661	3.89268	1.49331	40.9224	1.72253
RUG30086	0.035265	0.0612865	0.043985	0.0357839	0.0454318	0.095385	0.092717	0.0620331	9.15751	3.63372	17.8505	13.3263
RUG30087	0.315127	1.61613	0.228331	0.113584	0.231856	0.272122	1.11309	1.80634	1.77726	1.73981	30.531	0.873133
RUG30088	0.761143	1.02809	0.781892	0.772742	0.98278	1.29448	0.436482	0.558838	2.58303	1.8519	18.2978	7.79776
RUG30089	0.0810619	0.0567431	0.00268461	0.00343349	0.0030483	0.00688931	0.0519617	0.0108003	7.18317	7.38179	7.7155	6.17205
RUG30090	0.690417	0.147524	0.009449	0.0065747	0.00876107	0.0141319	0.057343	0.0279833	5.24602	4.77622	8.72453	4.49448
RUG30091	0.00828113	0.0137972	0.0150275	0.00972289	0.0169803	0.0367983	0.0855791	0.0781091	0.455984	0.361899	14.2245	0.572401
RUG30092	0.0416444	0.200839	0.185065	0.134924	0.169276	0.280421	0.354652	0.74533	2.678	4.28372	9.41006	2.06764
RUG30093	2.61731	6.40975	2.57431	2.6694	3.60893	4.77467	1.47436	0.872302	12.5832	7.66447	51.0406	38.4798
RUG30094	0.388166	1.45874	0.287498	0.157535	0.253754	0.365985	0.615116	0.732821	1.84968	2.18038	12.3	1.05589
RUG30095	0.0513922	0.0526774	0.0474774	0.0451843	0.0445026	0.137727	0.151314	0.101974	38.2985	6.73978	33.0726	15.1617
RUG30096	0.0128509	0.0190373	0.0160273	0.0147448	0.0162544	0.0342117	0.136049	0.216234	11.17	25.0182	25.9397	38.2537
RUG30097	0.319342	0.207107	0.143182	0.132402	0.208003	0.284795	0.830201	0.600626	0.365727	0.656292	18.8283	0.328161
RUG30098	63.6892	114.032	0.72147	0.414327	0.759644	1.80969	0.88878	0.520039	0.278675	0.353587	0.319107	0.553767
RUG30099	2.56213	7.98288	0.0534434	0.0909895	0.103793	0.148667	0.0941419	0.0459737	0.13262	0.104336	0.0890643	0.163407
RUG30100	0.343254	8.82316	0.20478	0.166234	0.19241	0.507687	1.227	0.237641	0.501388	0.370796	0.406477	0.295033
RUG30101	11.8104	59.5678	5.53367	5.99272	6.339	14.9285	0.819508	0.708442	8.01526	4.73724	5.83962	6.40412
RUG30102	13.076	29.2727	0.0472339	0.0420665	0.0584772	0.102623	0.132492	0.108122	3.3665	1.49794	2.24136	0.85676
RUG30103	19.9735	10.6181	0.744367	0.636459	0.83006	0.328351	0.329798	0.365838	0.389593	0.244083	0.505738	0.345842
RUG30104	23.8192	72.3806	0.138014	0.147369	0.111679	0.491111	0.246319	0.14348	0.746239	0.694941	0.549636	1.0391
RUG30105	7.78144	25.7543	1.27506	0.960116	1.24339	2.72412	0.0427672	0.044932	0.46307	0.174846	0.300182	0.171171
RUG30106	0.0463878	8.85053	0.111642	0.485986	0.455915	0.0488801	0.0242041	0.0234458	0.192034	0.15466	0.199422	0.17528
RUG30107	380.201	174.344	9.68631	10.9348	14.1064	24.3919	0.515688	0.427242	8.6477	3.80858	9.07205	11.104
RUG30108	3.51012	28.2374	0.278951	0.335804	0.436318	0.499916	0.628078	0.908593	0.726042	0.464884	0.359307	0.710472
RUG30109	0.633147	10.3187	0.976351	0.943708	0.803793	1.17171	0.321439	0.337295	0.696142	0.50046	0.987083	1.15139
RUG30110	5.62669	12.4676	1.86103	2.91001	4.25962	3.17471	0.365457	0.577893	0.952922	0.535021	1.02024	0.829414
RUG30111	0.97625	15.9235	1.63609	1.40907	1.35341	8.16474	0.852677	1.01095	5.85817	1.81067	1.37304	6.01911
RUG30112	1.31931	11.0086	0.392213	0.220599	0.169641	1.14282	0.852746	0.259136	0.706321	0.576652	0.595265	0.441917
RUG30113	0.962585	51.7364	0.0902712	0.11544	0.160113	0.684875	0.0115306	0.0992012	0.0240581	3.71142	0.0452702	0.858237
RUG30114	13.1739	59.2682	8.31983	8.28741	10.1129	22.4041	2.93801	2.77563	14.6474	10.3702	14.7262	14.2268
RUG30115	6.12421	17.5515	1.07179	0.859995	1.21412	2.27529	0.469479	0.377545	3.42329	2.02145	1.68539	1.98279
RUG30116	0.140713	19.8033	0.158798	0.104681	0.0725178	0.148425	0.63593	0.872211	0.606262	0.355335	0.992039	0.748827
RUG30117	0.415782	109.263	0.00734993	0.00723345	0.0140899	0.0116632	0.0638127	0.0189518	1.93071	2.45822	1.65949	0.840963
RUG30118	0.469214	10.9497	0.679908	1.47763	0.991416	1.42565	0.288622	0.346266	0.380294	0.27829	0.363661	0.558659
RUG30119	3.63219	47.1204	0.00720366	0.00589617	0.00868052	0.00982056	0.113634	0.0359382	5.96824	10.5204	6.61118	3.38415
RUG30120	5.27855	34.4615	0.753975	0.413908	0.458662	1.04307	0.863968	0.292758	3.33085	3.25585	3.80297	1.42237
RUG30121	36.2199	33.799	0.00549811	0.00457727	0.00611211	0.00930159	0.0496483	0.0156498	2.37713	3.49238	2.2072	1.09183
RUG30122	54.87	20.8522	0.0670687	0.0773611	0.0796187	0.17357	1.60722	0.426602	4.28108	4.43009	3.55467	2.90184
RUG30123	4.1213	9.63908	0.0304503	0.0323441	0.0333186	0.0514371	0.0764203	0.0407088	1.78996	1.76628	1.64588	1.048
RUG30124	7.6851	13.4448	1.61804	1.39876	2.43293	1.59561	0.0436507	0.0557948	0.109146	0.0810147	0.107115	0.112865
RUG30125	7.92582	34.3928	7.37897	6.92716	9.19988	10.8564	1.25957	0.951979	4.15361	3.16089	5.96701	5.44359
RUG30126	8.24164	12.1164	5.33349	4.85299	6.32308	8.26461	0.0571006	0.0340754	0.520234	0.837283	0.862641	1.1295
RUG30127	9.36129	20.0528	2.94074	2.04914	9.20236	4.09631	0.435202	0.400906	2.33644	1.73825	1.13414	1.51345
RUG30128	23.9437	117.619	4.20064	4.09474	5.50069	8.71925	0.518081	0.597655	6.60039	3.77137	6.37881	6.47927
RUG30129	0.459474	9.42043	0.362445	0.420049	0.533228	0.676285	0.313731	0.273736	0.209441	0.211438	0.283505	0.23352
RUG30130	0.555157	1.02284	0.714252	0.555156	0.705513	0.992369	2.94744	1.40273	6.75498	6.94146	7.83546	59.853
RUG30131	0.0326841	0.0287904	0.068013	0.0360038	0.0524293	0.103095	0.0614398	0.0709248	0.259271	0.139456	0.356667	6.75261
RUG30132	0.0884555	0.0143304	0.00639748	0.00520611	0.0049426	0.0155301	0.637819	0.0197784	3.53765	6.11438	3.82916	4.77919
RUG30133	0.0628034	0.0708054	0.0385579	0.0324857	0.0441849	0.0766156	0.0808155	0.0716315	0.432962	0.463876	0.435095	24.5136
RUG30134	0.34402	0.6486	0.49218	0.450584	0.477859	0.901607	0.745995	0.476233	3.98024	5.7372	1.99545	23.0967
RUG30135	1.08306	1.86099	0.163492	0.129662	0.164456	0.310682	0.0880632	0.0621779	12.4165	5.6874	10.4616	9.09419
RUG30136	0.0947179	0.107635	0.117709	0.081284	0.104736	0.166451	3.41878	0.459567	2.90679	1.3454	1.33715	10.3638
RUG30137	0.0406403	0.0619162	0.0406681	0.0133694	0.0176595	0.03497	0.10305	0.371995	6.51195	1.0351	0.396586	14.1202
RUG30138	0.102513	0.21854	0.11503	0.10602	0.097224	0.306201	0.291187	0.190307	5.89727	2.8502	3.14974	22.3992
RUG30139	0.0916717	0.198815	0.0647682	0.0720403	0.0588763	0.231204	0.246551	0.112115	1.66857	1.21864	1.09767	46.3901
RUG30140	0.0178251	0.0110791	0.00522436	0.00425203	0.00447715	0.00836529	0.0214574	0.905164	3.89702	4.57103	3.43363	12.5784
RUG30141	0.522905	0.562248	1.27768	0.792194	0.633992	1.23739	0.693944	0.89896	4.018	1.72597	2.41526	14.4195
RUG30142	0.181851	0.266409	0.169661	0.146714	0.171564	0.360514	0.508993	0.144549	1.27427	0.660397	1.78188	14.1338
RUG30143	4.46796	0.928515	0.00556421	0.0055006	0.00593218	0.0118325	0.410175	0.0859913	16.1219	23.3314	19.1424	17.7784
RUG30144	0.0641703	0.286816	0.0357284	0.0387712	0.0345482	0.130683	0.157494	0.1721	1.183	0.701689	3.93045	47.3091
RUG30145	1.12767	0.928102	0.452533	0.519387	0.687247	0.846405	0.106377	0.0790533	4.34282	1.8897	1.84354	4.74887
RUG30146	0.04685	0.0154281	0.00634449	0.0060858	0.00646521	0.0157895	0.0318744	0.0297204	5.05768	5.07627	6.04212	78.7666
RUG30147	0.405416	0.776474	0.766521	0.743816	0.997051	1.2349	0.657226	0.781696	2.88925	1.61493	2.51741	25.757
RUG30148	0.0440275	0.135948	0.0475243	0.041167	0.0546676	0.107902	0.154725	0.0958917	4.1619	0.718887	0.436524	8.74021
RUG30149	0.721542	0.0891951	0.00429533	0.00393142	0.00516727	0.00939498	0.221285	0.0465088	4.21358	10.0358	7.83276	232.172
RUG30150	0.261031	0.99265	0.212285	0.165052	0.170676	0.672271	1.53758	2.20518	6.38098	9.13024	6.77226	81.3999
RUG30151	0.206007	0.365851	0.0659284	0.0674642	0.055846	0.228995	0.289007	0.141338	3.95236	2.53512	2.23491	22.1155
RUG30152	0.166936	0.132135	0.196385	0.149517	0.13978	0.515582	0.222528	0.190515	1.28554	1.18239	1.28781	8.81126
RUG30153	0.0397945	0.0748253	0.0665395	0.0585026	0.0745681	0.181027	0.159524	0.145071	0.407296	0.302885	0.292774	32.4927
RUG30154	2.17172	4.01943	5.6828	4.83635	6.06252	6.87869	0.329113	0.407373	32.8042	6.82668	40.7075	38.1617
RUG30155	0.824884	1.25599	2.2055	3.33708	4.35631	3.06254	0.411873	0.487366	13.7395	1.66167	9.59992	47.1815
RUG30156	0.0527191	0.0157842	0.0043153	0.00372539	0.00541097	0.00604114	0.0229742	0.0137712	5.7915	0.397255	0.989734	17.2983
RUG30157	0.0218449	0.040843	0.0255641	0.0254386	0.0369887	0.0613692	0.260006	0.212785	1.49817	2.39785	0.660559	7.75056
RUG30158	1.38146	0.804756	0.493753	0.424274	0.465245	1.09663	0.677084	1.61011	1.19974	1.09353	6.25369	26.1676
RUG30159	0.0169017	0.0471604	0.0544595	0.0401162	0.0410443	0.112356	0.111418	0.0852202	2.62553	0.831475	2.53843	36.24
RUG30160	0.0409703	0.139357	0.198506	0.120299	0.11808	0.355452	0.295755	0.421394	1.47553	2.65591	1.57389	8.40175
RUG30161	0.00955867	0.0192408	0.0171043	0.0133533	0.0190413	0.0850154	0.167344	0.0488962	2.43193	0.924356	0.251673	18.8988
RUG30162	0.0757216	0.263216	0.544255	0.388911	0.723264	0.818715	0.0685462	0.0456802	2.05795	1.04023	1.83738	7.66724
RUG30163	0.151061	0.341696	0.120259	0.112958	0.161936	0.244255	0.174332	0.136355	1.16142	1.05803	0.712431	9.31157
RUG30164	0.650348	0.389283	0.0698953	0.0574157	0.0874421	0.354823	0.0564292	0.0742318	15.2639	1.09801	3.11638	19.7403
RUG30165	0.275523	0.278069	0.246667	0.282086	0.337036	0.362874	0.959523	0.773622	1.30278	0.920054	1.36607	24.3692
RUG30166	0.24911	0.351705	0.174224	0.173119	0.206812	0.344299	0.239059	0.212695	3.12599	0.46732	0.592572	14.8665
RUG30167	0.0685926	0.257521	0.0487418	0.0687791	0.0635835	0.15914	0.228728	0.100084	6.44624	3.62	3.28321	27.4273
RUG30168	0.0628554	0.0173231	0.00204912	0.00203753	0.00172699	0.00422862	0.0168382	0.0389048	8.68212	0.302832	2.14346	56.7059
RUG30169	0.213708	1.03108	0.203316	0.151535	0.150923	0.697121	2.01788	2.57734	2.63163	3.06999	3.30878	50.9872
RUG30170	0.158466	0.365361	0.145476	0.134152	0.19217	0.268802	0.173974	0.198722	0.798224	2.02194	0.948387	28.8839
RUG30171	1.16145	3.04455	1.57482	1.26032	1.53703	2.4996	0.542366	0.642354	11.949	4.82121	12.1097	39.4977
RUG30172	0.366164	0.775911	0.161911	0.157157	0.187373	0.379584	0.931379	0.378537	5.83031	6.12426	15.2432	69.8234
RUG30173	0.0246772	0.0271441	0.0220531	0.0237598	0.020421	0.0692701	0.0513362	0.0390098	3.8951	0.095879	4.52409	12.9885
RUG30174	0.0991751	0.353309	0.104097	0.0841245	0.0905027	0.310746	0.660465	0.580581	1.72929	1.69093	1.60701	27.744
RUG30175	0.102925	0.0209567	0.0496296	0.050266	0.0506697	0.0493067	0.0544482	0.411253	1.15759	0.957949	1.75847	24.6962
RUG30176	0.00813976	0.00755003	0.019335	0.0216005	0.0209415	0.0316453	0.0336227	0.0988744	0.209785	0.209669	0.450905	15.4819
RUG30177	0.0738033	0.0824161	0.0325928	0.033035	0.0384379	0.0519657	0.0616014	0.0745623	0.34655	0.40399	1.01937	13.9082
RUG30178	0.0548116	0.0818744	0.060092	0.0619809	0.0790478	0.192139	0.096233	0.178399	2.15677	2.47035	2.14187	8.87917
RUG30179	0.0638247	0.121392	0.0418667	0.0417646	0.033842	0.135329	0.166155	0.0935354	1.23779	1.07712	0.906534	23.7218
RUG30180	0.793314	1.08988	0.197337	0.116097	0.180687	0.257623	0.823224	0.708074	3.20441	1.16794	1.41135	40.3141
RUG30181	3.03315	2.04215	1.98747	2.13523	2.74352	4.34077	0.583644	0.836892	4.08497	2.25599	6.15871	17.619
RUG30182	0.249001	0.43532	0.167224	0.15274	0.111126	0.586406	0.461889	0.2674	2.93282	2.06402	1.89881	37.768
RUG30183	2.58003	3.21497	8.44775	8.91553	11.4544	12.8697	0.0706182	0.0408361	0.242271	0.361283	0.334264	0.423874
RUG30184	0.0878017	0.144454	19.9717	4.77591	2.73147	3.55982	0.150461	0.0935848	0.172482	0.159163	0.172396	0.283644
RUG30185	0.0361999	0.0245534	10.4971	0.823088	8.17722	2.56792	0.0338188	0.0347977	0.0663965	0.0674568	0.0707425	0.0513358
RUG30186	0.0277465	0.0282617	25.9989	24.8093	0.0403602	0.134356	0.0508518	0.0792564	0.161848	0.103913	0.160895	0.198932
RUG30187	0.0748242	0.124592	9.01647	1.90979	5.46747	6.30107	0.114464	0.102054	0.153897	0.143387	0.140406	0.166878
RUG30188	0.628862	2.51879	9.12408	10.5742	10.1372	5.78669	0.352751	0.332985	1.64536	1.58841	3.22376	1.81251
RUG30189	0.428101	1.45442	4.37274	6.73615	4.43171	10.8743	0.176867	0.137284	0.715666	0.491017	0.54047	1.10836
RUG30190	4.73874	1.78156	17.9782	26.2761	47.3984	16.1564	0.852655	1.14943	1.18524	0.801708	0.876288	1.32311
RUG30191	2.52639	3.20534	7.38477	10.0431	11.7603	12.1827	0.0451515	0.0298011	0.486259	0.397147	0.377152	0.432072
RUG30192	1.67628	1.16595	8.2955	11.0092	5.38683	6.86667	0.595843	0.669612	2.62097	1.52462	2.65048	2.33627
RUG30193	0.754601	1.12112	2.72259	15.0055	7.55179	2.74145	1.10783	0.807566	1.19725	1.04873	1.41193	0.770851
RUG30194	7.03814	13.5825	12.2685	11.1362	4.09916	9.04415	2.13377	1.94814	3.16381	2.03115	3.32081	1.42913
RUG30195	0.732343	2.36584	1.38214	1.1232	15.3787	1.69308	0.134717	0.172824	0.504348	0.34816	0.407043	0.545271
RUG30196	5.71218	1.69715	3.92363	3.77075	11.27	7.3435	0.610272	0.748221	1.29005	0.811036	1.15793	1.03052
RUG30197	0.170214	0.307438	6.10693	1.93584	6.95444	6.63092	0.14122	0.189089	0.250524	0.231995	0.219888	0.372874
RUG30198	1.02062	1.18836	12.4538	12.2028	26.4857	7.77073	0.278438	0.156406	0.259118	0.122978	0.236692	0.159518
RUG30199	0.555118	0.373769	1.38657	0.682942	0.712376	10.1589	0.148841	0.102778	0.227053	0.148628	1.49921	0.174813
RUG30200	0.776346	3.23164	5.16405	5.12347	3.0072	15.3075	0.401232	0.247243	2.13088	2.26272	1.65749	1.91737
RUG30201	6.16008	2.48178	3.72141	3.40511	7.5942	9.20816	0.105793	0.14777	1.15678	0.74132	1.02339	1.13446
RUG30202	2.93552	3.92614	4.15608	5.08182	7.91385	26.5394	0.212341	0.259809	1.81855	1.22181	1.96644	1.62266
RUG30203	0.0763737	0.10465	3.82458	4.83453	3.63591	12.4323	0.0527	0.0501188	0.272099	0.156851	0.298749	0.441747
RUG30204	2.60107	3.23053	6.96087	7.9251	10.3886	13.0027	0.0443156	0.0335338	0.243297	0.326631	0.328244	0.411617
RUG30205	0.98274	2.08291	1.27186	0.991726	1.05824	36.3301	4.53195	2.05496	1.33074	1.12495	1.39568	0.616968
RUG30206	1.797	3.51089	4.05271	1.61871	2.36495	62.747	0.807414	0.469515	0.303447	0.457366	0.363929	0.631732
RUG30207	0.0399693	0.0592013	0.0687045	0.0726179	0.0757209	0.162774	16.2691	3.46898	0.128562	0.115266	0.107425	0.137858
RUG30208	0.177271	0.13477	0.211614	0.224799	0.242593	0.431267	77.8191	22.399	0.764104	0.713324	0.990348	0.632045
RUG30209	0.181011	0.145499	0.505883	0.362214	0.281206	0.343433	53.4708	13.239	0.161795	0.282484	0.3283	0.165921
RUG30210	0.290466	0.924298	0.268119	0.124321	0.277633	0.230469	25.6867	12.6647	0.356097	0.25306	0.532796	0.262713
RUG30211	0.0459815	0.128626	0.0480154	0.066522	0.0765807	0.133642	23.6487	0.506507	0.144097	0.117687	0.101325	0.167278
RUG30212	2.77469	3.98975	3.68809	3.81346	4.72498	6.59845	71.8468	22.3471	5.95588	3.41758	6.06412	5.35124
RUG30213	0.207608	0.342068	0.181343	0.121545	0.100715	0.44691	94.6401	194.801	0.565008	0.492048	0.744568	0.216964
RUG30214	0.0556495	0.0204658	0.0180217	0.0121653	0.0155052	0.0371511	8.24334	2.47655	0.473808	0.861357	0.665144	0.268468
RUG30215	0.0545273	0.0703351	0.0464573	0.0407751	0.0511356	0.10952	17.1448	7.99177	0.197576	0.133676	0.134765	0.169818
RUG30216	0.427689	0.618312	0.615801	0.65462	0.970528	1.06825	23.466	16.9655	1.09958	0.724653	1.3396	0.989896
RUG30217	0.192935	0.0605315	0.0141524	0.0150977	0.0189844	0.0332696	11.4825	2.45024	1.96073	2.36423	2.00537	0.867907
RUG30218	0.0954872	0.164895	0.100923	0.0711685	0.0907233	0.361708	37.9287	0.949307	0.16592	0.127359	0.166965	0.171635
RUG30219	0.0340938	0.0733676	0.0449812	0.0361148	0.039303	0.180399	16.9148	3.8474	0.386412	0.298578	0.318263	0.396623
RUG30220	0.229673	0.128378	0.112557	0.108656	0.156318	0.314521	34.5491	0.952591	0.636053	0.453786	0.649646	0.510672
RUG30221	0.48846	1.02352	2.0397	1.25624	2.04182	1.41834	10.909	2.42766	0.742991	0.962998	1.19467	0.943918
RUG30222	0.226795	0.146027	0.256572	0.258598	0.307084	0.421874	20.7646	33.0648	0.896461	0.701912	1.05849	0.730498
RUG30223	0.054492	0.240345	0.129223	0.0697208	0.0611644	0.491436	150.396	3.5079	0.98838	1.70331	2.30073	0.485338
RUG30224	0.0880133	0.216081	0.115943	0.098558	0.133725	0.28675	9.45019	9.3545	0.494122	0.423299	0.500341	0.566102
RUG30225	0.116386	0.013244	0.00657664	0.00581352	0.0079312	0.0096628	15.7322	0.149313	0.402792	0.498833	0.331869	0.256391
RUG30226	0.00531074	0.00713004	0.00789994	0.00529317	0.00634357	0.0155761	60.0936	51.6798	0.0440234	0.0356189	0.0417635	0.0315505
RUG30227	0.119522	0.169889	0.302429	0.195961	0.297608	0.534139	28.7794	6.38204	0.376384	0.426409	0.521536	0.549741
RUG30228	0.00609231	0.00866224	0.00586613	0.00577501	0.00690993	0.0131231	12.1418	7.11503	0.054547	0.0725025	0.0964298	0.109938
RUG30229	0.0271185	0.0583779	0.0903126	0.0916763	0.111304	0.269915	11.1945	0.598922	0.0976949	0.0785934	0.0816351	0.108576
RUG30230	0.400864	0.825726	0.730139	0.78556	0.955848	1.33889	46.7969	5.32155	1.12837	0.905252	1.16164	1.19608
RUG30231	0.0151442	0.0113243	0.0250671	0.022313	0.0291999	0.0485439	34.1501	17.958	0.126267	0.431408	0.0879181	0.164339
RUG30232	0.0165254	0.0407476	0.0361855	0.0304501	0.0397492	0.0732749	12.56	3.99733	0.0925941	0.0864283	0.0813557	0.0894137
RUG30233	0.0809848	0.115475	0.127326	0.105074	0.124062	0.364641	53.6623	20.877	0.161413	0.157157	0.145301	0.206049
RUG30234	0.0348928	0.0766262	0.124121	0.0770014	0.109296	0.423571	10.4117	1.51926	0.155537	0.173876	0.153547	0.154389
RUG30235	0.1893	0.332297	0.224784	0.228508	0.278417	0.470213	19.6693	2.05193	0.526764	0.311464	0.536739	0.474248
RUG30236	0.0829594	0.199373	0.159575	0.136585	0.168443	0.614967	31.9983	1.28851	0.647275	0.60857	0.921637	0.655122
RUG30237	0.322347	0.524195	0.293492	0.300832	0.380033	0.512756	77.0379	13.344	1.27627	0.846757	1.75457	0.931624
RUG30238	0.0228388	0.0422597	0.029715	0.0261905	0.0342065	0.0634445	22.0706	17.9231	0.0708811	0.0594718	0.081764	0.0784207
RUG30239	0.0365387	0.0414525	0.046175	0.0436713	0.0505556	0.116565	10.3053	0.567885	0.188904	0.169943	0.221154	0.146937
RUG30240	0.0163539	0.0413611	0.0394	0.0343762	0.0469687	0.0680877	78.037	8.22615	0.375994	0.349118	0.207325	0.186197
RUG30241	0.0819857	0.17711	0.251673	0.123855	0.224199	1.07011	29.4023	30.2242	0.170433	0.721773	0.917094	0.460819
RUG30242	0.030784	0.0437671	0.0404583	0.0352338	0.0456778	0.0940683	41.2455	5.74732	0.0750904	0.0984368	0.0772589	0.0773856
RUG30243	0.115638	0.172717	0.160536	0.173127	0.189299	0.340025	115.941	8.63959	0.303022	0.290587	0.469054	0.313673
RUG30244	0.0574375	0.121185	0.082764	0.0761273	0.0883213	0.253373	17.9185	3.63976	0.260372	0.309061	0.205694	0.305473
RUG30245	0.237081	0.460675	0.29524	0.357889	0.390727	0.734831	39.6123	13.5623	1.34538	0.964601	1.44162	1.25328
RUG30246	0.633273	0.530193	0.939598	1.00997	0.811558	1.77751	14.0422	25.282	0.434083	0.643294	0.927658	0.369759
RUG30247	0.00571952	0.0162267	0.0149676	0.0136684	0.0197635	0.025464	0.144673	30.3412	0.282007	0.14331	0.226707	0.123383
RUG30248	0.0619194	0.0681466	0.0882551	0.0776274	0.113279	0.5497	2.72763	27.5468	0.514982	0.481141	0.425379	0.251624
RUG30249	0.0147086	0.0143982	0.029999	0.0227544	0.0326727	0.0477867	0.25755	14.6195	0.165503	0.129923	0.131255	0.080255
RUG30250	0.145489	0.272078	0.180782	0.190668	0.28335	0.329245	30.5887	18.068	0.711824	0.293574	0.960098	0.590824
RUG30251	0.0546546	0.0774455	0.0282625	0.0245564	0.0291764	0.0700755	19.5143	21.7127	0.255477	0.221376	0.264096	0.287145
RUG30252	0.10724	0.112974	0.129172	0.100117	0.125758	0.192989	2.2465	35.7975	0.450659	0.286011	0.491212	0.242514
RUG30253	0.0921524	0.141088	0.131432	0.112584	0.149051	0.320014	1.80522	29.3021	0.384203	0.293383	0.400745	0.431605
RUG30254	0.0465301	0.0766967	0.0501447	0.0530675	0.0610028	0.0874731	7.03479	15.9207	0.135926	0.135116	0.230157	0.178629
RUG30255	0.0970261	0.0731499	0.0779724	0.0674088	0.0979545	0.143838	0.743754	37.1581	0.271889	0.225063	0.283664	0.233798
RUG30256	0.0167498	0.026918	0.0248346	0.0150215	0.0220184	0.0533528	4.23684	19.2545	0.120764	0.102344	0.0924762	0.112609
RUG30257	0.0261976	0.0719145	0.0582187	0.039766	0.0593878	0.071842	4.12326	61.9435	0.0768216	0.0793135	0.116062	0.0657917
RUG30258	0.0472546	0.0555354	0.424986	0.228012	0.4857	0.053253	0.597692	16.4165	0.0906288	0.145868	0.144071	0.0438553
RUG30259	0.0166044	0.0245286	0.0218362	0.0190481	0.0215199	0.0485064	7.1453	16.6925	0.103721	0.0962724	0.0928729	0.107094
RUG30260	0.102009	0.186968	0.105746	0.116736	0.137254	0.261971	487.129	58.3445	0.649019	0.338621	1.60541	2.03013
RUG30261	0.079823	0.148755	0.0793893	0.0648491	0.0857454	0.214765	0.972635	19.7814	0.452888	0.337505	0.268035	0.600621
RUG30262	0.311368	0.648454	0.17217	0.156419	0.187389	0.406791	3.64147	18.7692	1.19915	0.511191	0.982357	0.468536
RUG30263	0.0244987	0.042715	0.0508425	0.0470665	0.0605343	0.149566	11.2229	58.7081	0.214446	0.193254	0.279707	0.2414
RUG30264	0.0271885	0.0406763	0.0521383	0.0406178	0.0415421	0.149281	1.35168	114.742	0.278198	0.554552	0.393834	0.407762
RUG30265	0.101056	0.26628	0.133471	0.122312	0.181884	0.249011	11.5913	81.1223	0.256847	0.213439	0.370112	0.200959
RUG30266	0.474476	1.63512	0.490269	0.4118	0.411672	0.832898	8.14288	36.5009	0.65209	0.699263	0.529972	0.117424
RUG30267	0.0101865	0.00973913	0.0113957	0.00863437	0.010496	0.0341403	1.23631	19.1265	0.161961	0.122489	0.126084	0.0908975
RUG30268	0.783255	0.809024	0.0724315	0.0655528	0.0812516	0.173489	0.266084	21.5219	2.03348	1.64772	1.83574	1.72232
RUG30269	0.101581	0.155916	0.0905654	0.0780846	0.0935954	0.199745	25.311	28.3497	0.36917	0.334621	0.340177	0.465216
RUG30270	0.200679	0.0217613	0.00402835	0.00325127	0.00416075	0.00782326	0.493638	45.0939	0.80897	0.890717	0.654578	0.509512
RUG30271	0.145497	0.43197	0.0961238	0.0886941	0.098181	0.201735	1.72372	24.0399	0.293045	0.290569	0.381641	0.430686
RUG30272	0.0998408	0.203547	0.0586711	0.0545203	0.0576321	0.218086	0.598215	19.8081	0.373859	0.406087	0.326885	0.722826
RUG30273	0.190304	0.436523	0.269141	0.230574	0.250504	0.703486	8.71391	21.8333	0.673789	0.557587	0.713122	0.8783
RUG30274	0.0188541	0.0382274	0.027643	0.0195649	0.0222325	0.0600178	37.673	68.1078	0.110226	0.0889266	0.105442	0.11106
RUG30275	0.0796984	0.131176	0.073637	0.0707416	0.102855	0.159128	81.5556	62.116	0.276672	0.19875	0.366632	0.377245
RUG30276	0.0252723	0.0368081	0.02736	0.0286331	0.024338	0.065937	5.60804	20.2209	0.164891	0.147739	0.161062	0.175705
RUG30277	0.009739	0.0281314	0.01307	0.00975118	0.0112526	0.0240223	2.54166	14.2858	0.123425	0.107854	0.150305	0.114501
RUG30278	0.0314022	0.0291564	0.0494928	0.0418646	0.0533984	0.102052	1.01655	13.5166	0.191397	0.162018	0.195023	0.189029
RUG30279	0.0952283	0.0888654	0.0870039	0.0745617	0.0965316	0.125096	0.74947	102.706	0.245299	0.202203	0.291675	0.188106
RUG30280	0.0165554	0.0166646	0.0295325	0.0267126	0.0305542	0.0505382	19.66	20.6015	0.152761	0.38702	0.119076	0.18293
RUG30281	0.0108107	0.0210587	0.0202077	0.0188918	0.0271442	0.0285997	5.07881	33.425	0.0390954	0.0327781	0.034838	0.030587
RUG30282	0.12603	0.0984375	0.0793811	0.0737232	0.0983081	0.125989	0.917003	20.9096	0.207483	0.164239	0.183111	0.206472
RUG30283	0.492765	0.868486	0.944009	0.943958	1.46942	1.55902	21.9245	47.0979	2.56369	1.21964	2.18396	1.6876
RUG30284	0.124108	0.0621569	0.0847026	0.0731717	0.0687892	0.185497	1.58513	14.2066	0.14801	0.164092	0.338042	0.116345
RUG30285	0.0319364	0.0543494	4.09544	2.81612	2.57242	8.36129	0.121071	0.0753857	0.12535	0.11265	0.0977336	0.18087
RUG30286	0.0170886	0.00750888	0.0204601	0.0211029	0.0191143	0.0267362	0.0250652	0.0603165	0.241321	0.195982	0.36154	10.8012
RUG30287	0.0342852	0.0254076	11.999	5.03122	6.60513	4.88193	0.0562415	0.0619479	0.105876	0.100719	0.118671	0.117679
RUG30288	0.0910392	0.184934	0.172544	0.18045	0.248713	0.302529	11.4763	15.1936	0.211723	0.155029	0.199031	0.223174
RUG30289	0.0118459	0.0120605	0.0281924	0.137899	0.0568198	0.019966	0.0139208	0.0268956	0.204228	1.08873	0.208013	7.28796
RUG30290	0.719866	5.70161	1.04205	0.20216	0.350443	1.02048	0.234272	0.217432	0.38632	0.352471	0.459782	0.288228
RUG30291	0.334567	0.601587	0.511963	0.538768	0.672964	0.982027	0.326761	0.332966	1.06632	0.597443	66.0407	3.21615
RUG30292	0.0108924	0.027223	0.0216802	0.013501	0.0176171	0.0338658	0.0492984	0.0539657	0.168475	7.27429	1.23282	0.151197
RUG30293	0.624739	5.6018	2.0402	1.37674	1.90742	2.22382	0.12462	0.0644792	0.147827	0.112402	0.103139	0.148098
RUG30294	0.51298	0.625403	1.4946	1.55936	2.56598	2.51209	0.0748539	0.0822485	0.163164	0.169235	0.126433	0.094991
RUG30295	15.5031	2.82968	1.05677	0.659635	0.507388	0.874988	0.447048	0.413324	0.642052	0.525195	0.922514	0.429948
RUG30296	0.177027	0.334689	3.00833	1.98766	3.63002	12.0341	0.145615	0.0837134	0.148613	0.127568	0.144495	0.201477
RUG30297	0.0447465	0.0356534	0.078719	0.0610882	0.103203	0.107239	0.113935	12.532	0.904062	0.6582	0.133311	0.18088
RUG30298	0.0235472	0.039057	0.0427538	0.0357224	0.0424797	0.175512	0.0718844	0.0469	0.401578	0.211488	0.227774	41.1315
RUG30299	0.574902	0.0712088	0.00256011	0.00232924	0.00269619	0.0048677	0.189293	0.0260076	7.22229	6.16083	8.51823	4.11991
RUG30300	0.0335781	0.109741	0.0562281	0.0237524	0.0315858	0.0285579	0.0246818	0.0329968	0.401467	0.295148	14.0487	0.233267
RUG30301	0.0375837	0.0881249	0.0532315	0.0491568	0.0560505	0.155995	0.245084	0.090041	0.229235	22.3226	0.488791	0.237992
RUG30302	0.0467448	0.0101979	0.00854169	0.00974424	0.00919531	0.0165138	0.0733365	0.0227318	2.06483	5.70385	2.85891	2.0374
RUG30303	0.99977	0.543095	0.0388493	0.0339129	0.0305871	0.12281	0.0654612	0.0368315	2.0365	0.709751	2.90022	2.32617
RUG30304	0.224439	16.6843	0.412078	0.66136	0.319842	1.08421	0.220308	0.211069	0.40508	0.55734	0.435097	0.387378
RUG30305	0.0835492	0.0900779	1.46313	1.78213	2.48323	2.45196	0.0494814	0.0479594	0.104207	0.0952081	0.119708	0.0955868
RUG30306	0.05814	0.0317721	0.244152	0.147226	0.177572	0.917507	0.0977178	0.0629845	3.20883	2.1983	3.54036	2.58105
RUG30307	0.021196	0.0552538	0.022813	0.0264975	0.0299957	0.0638244	0.154039	0.078021	7.66282	0.372851	1.98176	6.25961
RUG30308	0.023888	0.0297804	0.461619	0.252661	0.445173	0.476179	0.0633358	0.0959051	1.34095	0.769959	1.69248	4.13097
RUG30309	27.2839	3.48063	0.164545	0.123329	0.150451	0.692255	0.0480216	0.0423218	0.221668	0.119542	0.159052	0.158007
RUG30310	0.017279	0.0262841	0.072098	0.060581	0.0516393	0.550044	0.0667552	0.0589879	1.32273	1.0061	4.71437	0.835745
RUG30311	0.00561559	0.00765511	0.0139475	0.0122189	0.0154444	0.0605485	0.0246518	0.0632455	1.20574	0.817013	3.67187	2.14446
RUG30312	0.021531	0.0270392	0.119729	0.139506	0.0982836	0.168318	0.0666685	0.135697	0.442038	0.328707	16.8667	0.195349
RUG30313	0.0121583	0.017633	0.0303408	0.0269176	0.0343365	0.0612787	0.0615009	0.101189	2.31868	0.500699	5.8409	0.720482
RUG30314	0.0157258	0.0175951	0.0372275	0.0307328	0.0432962	0.0597653	0.0697546	0.097435	4.23969	0.448384	2.50495	1.56349
RUG30315	0.0725992	0.0238401	0.00540636	0.00639378	0.00580693	0.00932052	0.0270302	0.0134389	4.42392	2.40366	2.09412	1.75785
RUG30316	0.0287077	0.0235976	0.0250865	0.0223771	0.0282156	0.0361256	2.96346	13.63	0.0636872	0.0727903	0.0792205	0.0396727
RUG30317	0.0302599	0.0304791	0.0701807	0.0621753	0.0523798	0.0718682	0.0523204	0.1494	13.7903	0.272375	0.456056	0.127703
RUG30318	2.03013	1.16458	5.87999	2.07412	3.08768	5.14586	0.0534096	0.0393399	0.0951201	0.0849554	0.0891648	0.106358
RUG30319	0.0217703	0.0197299	0.0268607	0.0250404	0.0360637	0.0584843	0.0660411	0.0484374	2.55417	0.471566	3.53599	0.472083
RUG30320	0.132372	0.31609	0.400717	0.327987	0.383224	0.62691	0.215135	0.273106	0.616973	1.69569	25.9998	0.403809
RUG30321	0.104716	0.0776518	0.123951	0.117852	0.129956	0.164491	0.147076	0.231524	9.48208	1.87586	2.13653	0.157387
RUG30322	0.00685248	0.00877007	0.0193527	0.0181648	0.0192163	0.0272136	0.0523679	11.219	0.144929	0.124288	0.191772	0.0694312
RUG30323	0.00673549	0.0177359	0.0106516	0.00935973	0.0110873	0.0174909	0.760088	7.2723	0.749529	2.17877	2.33877	0.712385
RUG30324	5.24339	7.74008	0.0397792	0.0438166	0.0386811	0.142317	0.145188	0.0926312	0.245813	0.201156	0.195263	0.501141
RUG30325	0.0724341	0.0187819	0.0055656	0.0043562	0.00491053	0.00955325	0.0336642	0.0138157	3.79438	3.34466	3.50375	1.7249
RUG30326	0.0114416	0.0180594	0.0208472	0.0187573	0.0196894	0.0402215	0.0736817	16.1427	0.109401	0.112821	0.174091	0.140309
RUG30327	4.32674	8.9496	0.0379138	0.435599	0.257508	0.995605	0.0519808	0.0253184	0.0908651	0.0679745	0.0600238	0.0975
RUG30328	0.0125718	0.0118425	0.047749	0.0365302	0.0387399	0.0543002	0.144708	22.2846	0.195453	0.204785	0.311706	0.108772
RUG30329	0.0497489	0.0124504	0.00465128	0.00496821	0.00465128	0.00848608	0.0189179	0.0136803	2.71877	3.90929	1.95258	2.57433
RUG30330	0.0219302	0.0279829	0.0415833	0.0366413	0.0434451	0.0856429	0.0653341	0.0674404	3.21089	0.985231	2.50125	1.8426
RUG30331	0.0692652	0.0848188	3.11731	12.4092	56.511	0.224947	0.0657831	0.130016	0.0945049	0.0712995	0.105849	0.0921054
RUG30332	0.0157582	0.0280808	0.0274785	0.0248243	0.0332355	0.056109	0.0630791	0.0574791	4.35389	2.10117	2.59854	14.5926
RUG30333	0.0247127	0.0331118	0.0376817	0.0348694	0.0393249	0.0870443	0.106299	0.064517	3.61597	2.08217	4.84232	4.42247
RUG30334	0.0100962	0.0118423	0.0249714	0.0202286	0.0269084	0.0413748	2.68424	12.9795	0.115124	0.227381	0.0721218	0.0856362
RUG30335	0.00832084	0.0131535	0.0187156	0.0147701	0.017177	0.038648	0.0245701	0.0369558	1.8513	0.0691	4.00338	1.70196
RUG30336	0.0572697	0.0777278	0.0495235	0.0432007	0.051419	0.10105	0.0843542	0.0594704	1.64583	0.543016	0.151427	7.09286
RUG30337	0.0430037	0.303294	0.126475	0.0882207	0.104415	0.481205	0.136374	16.9535	0.339685	0.183323	0.374028	0.452639
RUG30338	0.0728313	0.0263217	0.0106587	0.00915944	0.00948954	0.0189292	0.0342124	0.0232796	5.37269	3.21763	3.25236	2.65002
RUG30339	0.0523762	0.11443	0.0413221	0.0416313	0.0317764	0.131622	0.140061	0.0719614	0.714989	0.564217	0.459906	13.9239
RUG30340	0.0206178	0.0529586	0.0379776	0.0342372	0.0471754	0.0656566	0.0319679	0.0491704	6.02074	0.479697	0.142446	0.049479
RUG30341	0.0193615	0.0260342	0.040602	0.037464	0.0462205	0.0848944	3.73879	51.2335	0.107075	0.0832665	0.101565	0.116479
RUG30342	0.0397037	0.101151	0.0329788	0.0122507	0.0102763	0.0410338	0.0870044	0.149347	13.635	0.146873	0.323954	0.0998482
RUG30343	11.2519	1.99981	0.335217	0.368516	0.463878	0.700396	0.0891153	0.0515571	1.00427	0.552006	2.09537	0.490646
RUG30344	0.0101869	0.00533818	0.953308	1.0934	0.726244	7.13721	0.0290337	0.0194264	0.0233401	0.0309267	0.0183576	0.0155781
RUG30345	0.0555951	0.121248	0.0900609	0.0917253	0.124199	0.165141	0.0935219	0.0881409	2.36981	0.209492	5.28525	3.13693
RUG30346	0.0107407	0.020898	0.0172943	0.0141739	0.0187796	0.0399693	0.0428084	0.0313364	4.25395	0.698957	1.27368	4.55635
RUG30347	0.00681698	0.00916705	0.0296152	0.0230153	0.02903	0.0609336	0.0357277	0.0651577	3.39645	0.1568	3.65806	2.48444
RUG30348	0.0296101	0.0630373	0.0285351	0.0259066	0.0354828	0.042493	4.33754	14.7935	0.0693372	0.0590743	0.0918514	0.0602574
RUG30349	0.0354064	0.0382893	0.057289	0.0487135	0.0530696	0.0915242	0.0888072	0.0570016	4.39918	0.916802	0.88477	1.50096
RUG30350	2.39845	4.85997	0.0196252	0.0136439	0.0175876	0.0576128	0.0800552	0.0537595	1.96769	1.11075	9.31651	0.0550547
RUG30351	0.0278211	0.0469987	2.08288	1.32167	6.53716	0.0945456	0.11721	0.0616631	0.0845918	0.0759435	0.0775267	0.0942749
RUG30352	0.0146293	0.0287953	0.030458	0.0274258	0.0332484	0.0449294	0.0487966	0.0329707	1.28009	0.23308	0.089781	6.06132
RUG30353	0.00988165	0.0131786	0.027041	0.0247925	0.0246463	0.0790232	0.0795402	0.201575	0.114458	4.78791	3.06125	3.57553
RUG30354	0.257267	0.0654164	0.606824	3.34862	0.0764566	4.52735	0.149997	0.0495908	0.0783128	0.0919822	0.086256	0.0640124
RUG30355	0.145276	0.216854	0.288437	0.311993	0.406596	0.40766	0.132511	0.151726	2.92101	0.324129	27.7125	2.5605
RUG30356	0.0128239	0.0123538	0.0835578	0.0835237	0.0683431	0.104608	0.0344915	0.0760248	8.85678	0.420441	0.488312	0.100454
RUG30357	0.0552889	0.125563	0.0732122	0.0580651	0.0571939	0.286471	0.271844	0.127601	0.417504	0.267002	0.302066	13.1269
RUG30358	0.0508308	0.0792259	2.71338	2.20299	4.22904	2.95461	0.13763	0.0671477	0.116864	0.0882369	0.0898861	0.112203
RUG30359	0.025184	0.0287096	0.00684666	0.00732581	0.0076907	0.0203576	0.0334402	0.030269	6.37789	3.0484	5.07772	2.33585
RUG30360	3.22738	0.233863	4.0365	3.71321	6.23525	2.03986	0.0351041	0.0435824	0.0762351	0.0835531	0.103601	0.12379
RUG30361	0.368738	0.682638	0.763232	0.754384	0.977284	1.50274	0.340134	0.486612	0.989992	0.632444	1.05376	31.2992
RUG30362	0.0183213	0.0167843	0.706998	1.77114	3.50096	11.183	0.039685	0.0441779	0.0594679	0.0661453	0.0620983	0.0752546
RUG30363	0.119154	0.11196	0.194977	0.220532	0.182359	0.51639	4.13843	22.2561	0.19281	0.287308	0.362322	0.183541
RUG30364	0.0191695	0.0274748	0.0344541	0.0287095	0.0350221	0.0761316	0.100202	0.0709447	3.64299	0.143222	0.166647	3.63655
RUG30365	0.208007	9.36728	0.269413	0.207317	0.163827	0.243943	0.254047	0.20534	0.572198	0.371904	0.662831	0.506873
RUG30366	0.0204162	0.0414011	0.0273639	0.0248427	0.0283592	0.0619184	0.0980131	0.0563304	3.07505	0.155976	1.16877	4.13993
RUG30367	0.0698053	0.0515997	0.0769544	0.0615918	0.0801907	0.105512	0.0789662	0.142257	12.0458	0.179172	0.218498	2.5411
RUG30368	0.0112832	0.0134706	0.0248547	0.0194207	0.0214723	0.0445572	1.74762	10.0514	0.0665479	0.0619421	0.0848942	0.0624713
RUG30369	9.54147	0.236121	0.0878572	0.0824687	0.209557	2.93487	0.00848832	0.0043414	0.00626993	0.00878677	0.00613308	0.00601146
RUG30370	0.0331707	0.0709166	0.0360358	0.033255	0.0400009	0.09372	0.230899	0.12136	2.57283	3.88631	2.70249	4.1366
RUG30371	0.0229929	0.0374877	0.0197005	0.0174528	0.0217555	0.0530867	0.0686212	0.185687	2.04027	0.481633	4.75768	4.35513
RUG30372	0.910145	3.70691	0.860598	1.03043	0.378269	3.85141	0.053833	0.0339714	0.134071	0.0974258	0.12043	0.100972
RUG30373	0.0162952	0.021902	0.0268839	0.0276535	0.0304285	0.0499106	0.110386	0.0722322	0.172882	0.216534	6.66177	1.10366
RUG30374	0.0449593	0.0541553	0.0316976	0.0248455	0.035477	0.0746906	0.122274	0.0609248	2.58454	0.471368	3.59382	4.38004
RUG30375	0.352466	0.160288	2.07888	3.26649	6.93195	3.86338	0.0974469	0.0695673	0.147379	0.137174	0.1427	0.172122
RUG30376	0.338417	0.195714	3.27417	3.00451	8.2258	1.20715	0.0300156	0.0250815	0.029287	0.0338766	0.0307713	0.0213208
RUG30377	0.0762751	0.013623	0.00342836	0.00295752	0.00434816	0.0065292	0.0771538	0.0215516	4.23779	2.06106	1.97876	1.67833
RUG30378	0.0326541	4.47397	2.91451	1.91505	4.45801	1.3805	0.0444553	0.0570689	0.0563152	0.0402974	0.131625	0.0528884
RUG30379	0.0206195	0.0319478	0.0462267	0.125801	0.0532868	0.100832	0.053203	0.0510786	3.0845	0.175179	3.94604	0.878074
RUG30380	0.314575	0.682104	0.695795	0.707851	0.930761	1.29777	0.277354	0.346948	0.854879	1.08359	1.08416	83.32
RUG30381	0.0168037	0.0329826	0.0227828	0.0202216	0.0218996	0.0555133	10.5623	0.216266	0.112085	0.0959505	0.0939347	0.121034
RUG30382	0.0265363	0.015072	0.00741608	0.00501629	0.0066779	0.0165597	0.0274281	0.0146914	2.74796	1.57364	1.77908	4.09433
RUG30383	0.0681016	0.139742	0.0997965	0.0962762	0.13421	0.191195	0.151919	0.141589	1.94056	0.796983	0.659453	7.52827
RUG30384	0.0504525	0.0514832	0.0415688	0.0385672	0.0483311	0.0549397	10.7465	0.232867	0.573706	0.120859	0.321731	0.0784463
RUG30385	0.0311324	0.0162545	0.0884022	0.0708591	0.075886	0.217817	0.220996	15.5511	0.168597	0.486294	0.229292	0.195202
RUG30386	0.0121139	0.0165989	0.0218813	0.0195612	0.0255282	0.0461103	0.0673919	0.0416783	7.82566	0.520639	0.410509	10.0635
RUG30387	0.0276924	0.0868735	0.0848273	0.0655211	0.0474462	0.0959738	0.0968079	0.0801995	4.49678	0.366104	5.34884	1.33424
RUG30388	0.154568	0.247494	0.221446	0.210415	0.271642	0.509707	0.231792	0.25175	32.4408	0.330019	0.588576	0.447397
RUG30389	0.10026	0.424576	1.84198	3.92317	3.59173	6.57649	0.138552	0.0672547	0.134207	0.106195	0.0928405	0.130042
RUG30390	1.34938	0.703201	6.97913	0.166494	0.100813	0.395704	0.0693761	0.0661085	0.132136	0.109465	0.13441	0.126054
