## Additional file 4 for "Metagenomic analysis of the cow, sheep, reindeer and red deer rumen"

### Sheet: cow_v_red_deer
CAZyme	base Mean	log2 Fold Change	lfcSE	Adjusted p-value	Species
CBM25	140.458	11.2606	3.03909	0.000571205	Cow
GH13_30	48.9843	9.74079	3.67866	0.0159086	Cow
CBM21	60.5355	8.79534	1.58756	1.74938e-07	Cow
GT2_Chitin_synth_2	63.4705	8.57052	1.31562	6.68902e-10	Cow
CBM27	45.5078	6.42739	1.5796	0.000146996	Cow
AA3_4	9.80064	5.16069	2.01751	0.0200847	Cow
CBM30	7.05817	4.63411	2.11034	0.0473084	Cow
CBM36	17.6432	4.24675	1.37905	0.00468705	Cow
PL27	391.312	3.76905	0.5895	1.33639e-09	Cow
CBM74	403.155	2.88778	0.590944	4.51126e-06	Cow
GH45	310.132	2.4626	0.525779	1.13371e-05	Cow
GH5_39	130.025	2.42514	0.565264	6.13407e-05	Cow
GH11	225.291	2.39178	0.584117	0.000134133	Cow
GH5_10	158.955	2.29831	0.550324	9.77797e-05	Cow
GH13_28	1114.85	2.19018	0.458263	7.53883e-06	Cow
GH5_13	79.2673	2.10867	0.804467	0.0169092	Cow
GH5_52	109.365	2.08187	0.679017	0.00486996	Cow
GT21	242.866	2.05276	0.670179	0.00488586	Cow
CBM11	381.6	1.90266	0.46004	0.000113302	Cow
AA4	812.058	1.53635	0.238938	1.08039e-09	Cow
GH13_7	1604.81	1.53412	0.398827	0.000352915	Cow
GH5_2	1785.74	1.46072	0.286539	1.7182e-06	Cow
GH13_3	293.341	1.41933	0.643546	0.0466431	Cow
GH43_5	3484.88	1.34661	0.158414	4.78943e-16	Cow
GH44	186.01	1.33281	0.515999	0.0187931	Cow
PL10	2316.86	1.25166	0.328795	0.00040398	Cow
GH5_46	1856.36	1.24385	0.241557	1.32845e-06	Cow
GH138	3428.7	1.12609	0.189904	2.04289e-08	Cow
GH8	4904.31	1.10511	0.167116	4.01255e-10	Cow
GH141	3511.02	1.1043	0.227977	5.52786e-06	Cow
GH151	1826.93	1.09728	0.312452	0.0011384	Cow
GH5_38	3105.56	1.09483	0.152816	1.35733e-11	Cow
CBM57	4629.07	1.07787	0.20157	4.90815e-07	Cow
GH137	4614.93	1.07413	0.245961	4.46845e-05	Cow
GH5_21	3202.04	1.06119	0.305427	0.00129948	Cow
GH43_24	3045.23	1.02612	0.208019	3.66421e-06	Cow
GH43_7	5050.08	1.02132	0.162052	2.35905e-09	Cow
GT87	1550.14	1.01852	0.299983	0.00170127	Cow
GH43_10	23439.9	1.01315	0.170845	2.04289e-08	Cow
GH43_2	8481.61	0.983392	0.23616	0.000101133	Cow
GH43_1	6085.93	0.963268	0.132049	5.48436e-12	Cow
GH98	3085.15	0.948988	0.205833	1.52385e-05	Cow
GH143	5324.76	0.946006	0.181717	1.02737e-06	Cow
PL12	1651.58	0.933879	0.247427	0.000452444	Cow
GH142	5234.48	0.911076	0.194128	1.10966e-05	Cow
GH140	2646.39	0.896195	0.177123	2.03744e-06	Cow
GH5_7	4354.09	0.889199	0.269044	0.00233875	Cow
GH26	9221.77	0.872091	0.169366	1.32845e-06	Cow
GH130	7151.06	0.866447	0.143127	1.01555e-08	Cow
CE6	18767.8	0.861833	0.113658	6.56927e-13	Cow
PL1_2	14617.7	0.855554	0.184875	1.43526e-05	Cow
CBM6	29651.8	0.852835	0.122371	4.31578e-11	Cow
GH67	6716.53	0.848482	0.118767	1.49503e-11	Cow
GH13_13	9269.15	0.843716	0.207666	0.000149505	Cow
CE2	5263.78	0.833139	0.166412	2.65103e-06	Cow
GH28	33991.2	0.826794	0.118696	4.31578e-11	Cow
GH105	21236.1	0.82482	0.127417	8.54814e-10	Cow
GH10	20579	0.808254	0.136489	2.1021e-08	Cow
CE15	4360.19	0.795696	0.141214	1.03357e-07	Cow
CBM22	3334.08	0.785893	0.221164	0.000995833	Cow
GH139	3262.11	0.780356	0.250877	0.00428003	Cow
PL1	6970.9	0.773698	0.25826	0.00590363	Cow
GH53	8418.11	0.76923	0.144571	5.58985e-07	Cow
GT1	1711.42	0.740813	0.274086	0.013667	Cow
GH9	13256.1	0.733898	0.14148	1.11771e-06	Cow
GH43_4	4884.15	0.728745	0.206011	0.00104175	Cow
GH43_29	16560.9	0.714898	0.10919	5.68621e-10	Cow
GH43_18	5391.18	0.707952	0.184453	0.000362081	Cow
GH51	30916.4	0.70544	0.123288	6.43868e-08	Cow
CE12	16192.6	0.702056	0.148021	8.79869e-06	Cow
CE8	19489.3	0.674831	0.153839	4.17526e-05	Cow
GH35	12794.4	0.658849	0.132561	3.10951e-06	Cow
GH31	43722.3	0.648077	0.11173	4.19831e-08	Cow
GH95	22430.8	0.640754	0.13905	1.52391e-05	Cow
GH25	10694.1	0.608879	0.132637	1.63914e-05	Cow
CBM20	13268.5	0.603326	0.152188	0.000220796	Cow
CBM35	12849	0.566641	0.147726	0.000362361	Cow
GH43_35	12496.9	0.554971	0.109012	1.75532e-06	Cow
GH115	18604.4	0.505039	0.138896	0.000736689	Cow
GH106	16214.6	0.498775	0.119748	0.000101133	Cow
GH97	38285	0.495271	0.139493	0.000999097	Cow
GH43_19	8635.94	0.492576	0.177945	0.0116278	Cow
GH94	19391.7	0.4876	0.105471	1.45066e-05	Cow
CE1	87833.3	0.484265	0.101675	8.07497e-06	Cow
GH133	14121.1	0.442858	0.110835	0.000197129	Cow
GH76	4720.51	0.420288	0.193614	0.0499168	Cow
CE7	11583.5	0.403394	0.128062	0.00379443	Cow
GH13_38	8039.66	0.390674	0.146567	0.0151905	Cow
GH146	11710	0.383363	0.139063	0.0118917	Cow
GH36	12211.6	0.373254	0.108616	0.00147342	Cow
GH13	26702.5	0.360469	0.115319	0.00409152	Cow
GH127	11771.2	0.346379	0.148604	0.0352467	Cow
GH3	93275.4	0.313379	0.119316	0.0167477	Cow
GH2	127287	0.305498	0.121503	0.0224884	Cow
CE10	65572.6	-0.243059	0.108089	0.0423842	Red_deer
GH77	27427.7	-0.259218	0.111042	0.0351053	Red_deer
GH78	23575.3	-0.282123	0.118467	0.0312685	Red_deer
GT35	39317.3	-0.294217	0.106526	0.0117781	Red_deer
GH32	23930.8	-0.302811	0.125439	0.0289269	Red_deer
GH27	5023.79	-0.32984	0.14649	0.0422859	Red_deer
GH43	10674.9	-0.333494	0.119086	0.0106583	Red_deer
GH73	9188.87	-0.338199	0.153802	0.047187	Red_deer
GT28	14492	-0.339856	0.112338	0.00542813	Red_deer
GT2_Glyco_tranf_2_3	11300.1	-0.371634	0.169701	0.0477896	Red_deer
GT4	61897.9	-0.390366	0.133389	0.00729758	Red_deer
CBM67	23328.7	-0.414811	0.138377	0.00590363	Red_deer
CE4	16918.7	-0.431672	0.1417	0.00509545	Red_deer
CBM48	23291.6	-0.46504	0.150828	0.00465984	Red_deer
CE3	10539.9	-0.49217	0.168029	0.00728514	Red_deer
GH109	24824.5	-0.531182	0.130288	0.000143389	Red_deer
GH23	18773.8	-0.551863	0.118498	1.27468e-05	Red_deer
GT30	11507.4	-0.605837	0.160058	0.000437102	Red_deer
GH29	16571.2	-0.612504	0.163129	0.000485317	Red_deer
CBM40	2640.56	-0.636795	0.261476	0.027735	Red_deer
GT5	21050.2	-0.63932	0.111046	5.32331e-08	Red_deer
PL22	6352.74	-0.658268	0.260088	0.0215746	Red_deer
CBM66	5387.16	-0.676837	0.145809	1.35602e-05	Red_deer
AA3	1365.4	-0.710388	0.257953	0.0119209	Red_deer
GH43_12	6229.22	-0.718098	0.261194	0.0120178	Red_deer
GH128	3197.21	-0.745771	0.227494	0.00253523	Red_deer
AA6	22583.5	-0.800346	0.127981	3.15087e-09	Red_deer
GT19	10300.2	-0.81191	0.149941	3.49011e-07	Red_deer
GT13	858.792	-0.822033	0.363187	0.0412271	Red_deer
CBM32	30959.7	-0.865783	0.123137	3.07416e-11	Red_deer
GH20	10355.2	-0.872081	0.208455	9.56691e-05	Red_deer
GH74	781.388	-0.978053	0.437138	0.0434158	Red_deer
GH13_9	12309.5	-0.996183	0.159572	3.29775e-09	Red_deer
GH13_20	11789.5	-1.05341	0.169166	3.56419e-09	Red_deer
GH43_28	2815.63	-1.07409	0.334258	0.00313738	Red_deer
CBM61	15060.3	-1.08758	0.255595	7.1086e-05	Red_deer
CE9	3303.27	-1.18779	0.198628	1.56677e-08	Red_deer
GH30_1	916.318	-1.26711	0.318802	0.000213436	Red_deer
GT9	12291.3	-1.33684	0.207187	9.56536e-10	Red_deer
GH13_4	3599.21	-1.36908	0.242135	9.39343e-08	Red_deer
GH5	2592.38	-1.38931	0.281082	3.53068e-06	Red_deer
GH13_31	5583.67	-1.41158	0.216174	6.2083e-10	Red_deer
GH13_21	848.402	-1.47124	0.376942	0.000282348	Red_deer
GT89	183.567	-1.50136	0.624047	0.0294177	Red_deer
GT10	593.904	-1.53541	0.410878	0.000516637	Red_deer
GH38	4624.62	-1.57064	0.237916	4.19243e-10	Red_deer
CBM23	233.303	-1.57204	0.594158	0.0159123	Red_deer
GH103	164.939	-1.66124	0.586661	0.00973247	Red_deer
CBM34	7739.05	-1.69146	0.167918	2.17839e-22	Red_deer
GT7	213.295	-1.69735	0.746542	0.0403524	Red_deer
GT8	4339.57	-1.7266	0.253305	1.14173e-10	Red_deer
GH63	595.059	-1.76182	0.473705	0.00054498	Red_deer
AA7	523.187	-1.84176	0.437426	8.58248e-05	Red_deer
GT56	123.74	-1.87938	0.798964	0.0336471	Red_deer
GT94	1528.31	-1.88279	0.303165	3.87478e-09	Red_deer
GT22	108.55	-1.9053	0.854023	0.0439143	Red_deer
GH84	1762.86	-1.91107	0.241798	5.96227e-14	Red_deer
CE13	138.449	-1.97311	0.601894	0.00253523	Red_deer
GH4	1831.46	-1.97868	0.295293	2.35978e-10	Red_deer
PL9_1	387.443	-2.02982	0.459308	3.63057e-05	Red_deer
GT84	2297.09	-2.0405	0.294804	5.66999e-11	Red_deer
GH24	1986.83	-2.11185	0.206344	5.08563e-23	Red_deer
GT2_Glyco_tranf_2_4	838.122	-2.23603	0.332382	2.03697e-10	Red_deer
GT26	2922.83	-2.31552	0.237761	5.66008e-21	Red_deer
CBM56	3401.31	-2.32415	0.734889	0.00365975	Red_deer
GH5_26	162.052	-2.34416	0.545099	5.92149e-05	Red_deer
GH5_19	64.6798	-2.35775	0.866073	0.0129638	Red_deer
GT83	9162.23	-2.35909	0.21469	1.79378e-26	Red_deer
GH43_11	495.179	-2.42405	0.366448	4.01255e-10	Red_deer
PL6_1	537.198	-2.45376	0.523265	1.11672e-05	Red_deer
GT101	41.9932	-2.54656	1.03636	0.0262532	Red_deer
GH1	8943.56	-2.58263	0.188144	4.62677e-41	Red_deer
GH102	162.398	-2.61137	0.700557	0.0005317	Red_deer
PL17	79.0176	-2.74334	1.19227	0.0379587	Red_deer
PL6	101.792	-2.86202	1.00887	0.00963785	Red_deer
GT23	692.464	-2.98485	0.421739	2.3067e-11	Red_deer
GH5_28	23.3607	-3.00432	1.30736	0.0380493	Red_deer
GH108	165.385	-3.26858	0.74693	4.33547e-05	Red_deer
GT46	50.0526	-3.37493	1.06633	0.00365553	Red_deer
GH87	98.8897	-3.40574	1.40401	0.0282256	Red_deer
CBM58	67.3802	-3.42873	0.794969	5.65299e-05	Red_deer
GH42	2860.32	-3.48337	0.27528	5.0175e-35	Red_deer
PL22_1	115.615	-3.49697	0.597886	3.20189e-08	Red_deer
GH13_29	2211.15	-3.54532	0.260695	2.21743e-40	Red_deer
GH43_20	58.2923	-3.58785	1.11822	0.00316722	Red_deer
GT2_Glyco_tranf_2_5	2471.41	-3.59162	0.251915	3.33228e-44	Red_deer
GH5_44	578.198	-3.96402	0.389475	8.21599e-23	Red_deer
CBM38	404.49	-4.01917	0.745476	3.90988e-07	Red_deer
GT76	312.503	-4.19363	0.598852	3.60048e-11	Red_deer
GH82	59.6337	-4.22913	1.744	0.0282256	Red_deer
GH148	145.213	-4.31602	0.657535	5.24031e-10	Red_deer
GH5_22	62.7883	-4.351	1.3283	0.0025396	Red_deer
GH13_10	77.3552	-4.52652	1.24147	0.000714343	Red_deer
CBM42	33.7733	-4.71843	1.54841	0.00509545	Red_deer
GH5_35	170.485	-4.79475	0.961499	2.89477e-06	Red_deer
GT73	67.2262	-4.85296	1.41199	0.00147342	Red_deer
GT17	328.964	-4.96993	0.654651	6.51076e-13	Red_deer
GT41	6233.69	-5.38056	0.243703	1.6848e-105	Red_deer
GH110	32.2539	-5.47459	1.9664	0.0111417	Red_deer
GH147	35.6049	-6.18537	1.73361	0.000949942	Red_deer
GH43_21	38.943	-6.55604	1.33082	3.73655e-06	Red_deer
GT92	1959.95	-7.8385	0.423719	3.45076e-74	Red_deer
PL4	1045.88	-9.00783	0.50508	4.19775e-69	Red_deer
CBM54	170.694	-11.1615	1.3947	2.86656e-14	Red_deer

### Sheet: cow_v_reindeer
CAZyme	base Mean	log2 Fold Change	lfcSE	Adjusted p-value	Species
CBM25	140.458	11.2168	3.79125	0.00557284	Cow
CBM69	422.242	10.1608	1.63049	2.23795e-09	Cow
CBM21	60.5355	9.4729	2.07324	1.51052e-05	Cow
PL27	391.312	9.10873	1.10069	1.0826e-15	Cow
GT104	38.5999	7.68664	1.92197	0.000160004	Cow
GT2_Chitin_synth_2	63.4705	7.573	1.4984	1.50252e-06	Cow
GH43_14	902.836	7.50279	0.533342	4.96229e-43	Cow
CBM30	7.05817	6.67479	2.78137	0.0265345	Cow
GT6	79.6875	6.61005	1.84092	0.000766667	Cow
CBM27	45.5078	6.38362	2.05959	0.00374147	Cow
GT25	321.428	5.4358	0.947835	4.23494e-08	Cow
GH114	258.62	4.50517	0.68734	3.12252e-10	Cow
GH13_14	61.5298	4.13377	1.35257	0.00415527	Cow
GH30_8	1714.81	4.08931	0.357627	4.87909e-29	Cow
PL10	2316.86	3.61722	0.407297	6.24657e-18	Cow
GH137	4614.93	3.34639	0.303356	4.24455e-27	Cow
GH43_22	99.4013	3.31821	0.904806	0.000581924	Cow
GH11	225.291	3.23563	0.722574	2.24084e-05	Cow
GH143	5324.76	3.22094	0.224816	1.63156e-44	Cow
PL11_2	2050.33	3.10743	0.42248	1.25814e-12	Cow
CBM57	4629.07	3.09938	0.248955	3.57107e-34	Cow
GH142	5234.48	3.09911	0.239735	1.15884e-36	Cow
GH43_18	5391.18	3.03786	0.22798	7.79681e-39	Cow
GH138	3428.7	2.95012	0.235002	1.13954e-34	Cow
GH5_10	158.955	2.71274	0.679541	0.000163783	Cow
GH43_5	3484.88	2.66219	0.195876	2.97898e-40	Cow
GH5_52	109.365	2.65078	0.839063	0.003089	Cow
GH43_7	5050.08	2.57631	0.199803	1.6013e-36	Cow
GH43_27	49.8505	2.49315	1.03861	0.0265345	Cow
GH5_38	3105.56	2.47444	0.189185	1.78008e-37	Cow
GH8	4904.31	2.44637	0.205764	2.96195e-31	Cow
GT90	1261.18	2.35644	0.460106	1.08719e-06	Cow
CBM11	381.6	2.35123	0.565736	8.41355e-05	Cow
GH43_29	16560.9	2.33382	0.13428	3.83881e-65	Cow
CBM74	403.155	2.23111	0.722944	0.00389035	Cow
PL26	2211.88	2.21441	0.402831	1.54122e-07	Cow
GH45	310.132	2.19418	0.644205	0.00141247	Cow
PL14_3	74.1397	2.19002	0.994496	0.0424378	Cow
GH13_7	1604.81	2.10686	0.489266	4.64543e-05	Cow
GH140	2646.39	2.05708	0.2185	5.22407e-20	Cow
CBM51	2043.25	2.02883	0.310118	3.33578e-10	Cow
GH43_4	4884.15	2.0113	0.253073	1.49534e-14	Cow
GH5_21	3202.04	1.9925	0.374657	3.97522e-07	Cow
GH116	501.544	1.98553	0.463594	5.03082e-05	Cow
GH5_2	1785.74	1.84608	0.35156	5.6059e-07	Cow
CBM72	427.288	1.82867	0.741776	0.0228192	Cow
GH30_4	510.72	1.8203	0.620872	0.00602165	Cow
GH141	3511.02	1.75619	0.279764	1.72113e-09	Cow
GH10	20579	1.7516	0.167348	1.76056e-24	Cow
GH67	6716.53	1.74619	0.146068	1.4474e-31	Cow
CE13	138.449	1.72066	0.761895	0.0370606	Cow
GH43_19	8635.94	1.7172	0.218323	2.75864e-14	Cow
GH66	376.401	1.70847	0.591512	0.00687171	Cow
GH5_39	130.025	1.66774	0.689461	0.0255902	Cow
GT87	1550.14	1.62847	0.368325	2.86535e-05	Cow
GH43_1	6085.93	1.61852	0.162175	2.36437e-22	Cow
CBM6	29651.8	1.60172	0.149984	1.90964e-25	Cow
CE6	18767.8	1.5553	0.139374	1.06569e-27	Cow
GH43_35	12496.9	1.53141	0.133852	4.77845e-29	Cow
GH115	18604.4	1.4905	0.170287	1.90593e-17	Cow
PL11	13833.1	1.44219	0.237581	6.10509e-09	Cow
GH43_10	23439.9	1.43479	0.209307	4.20386e-11	Cow
GH43_17	2240.86	1.42348	0.310147	1.38186e-05	Cow
GH151	1826.93	1.38232	0.383035	0.000719809	Cow
PL1_2	14617.7	1.36894	0.226533	7.13114e-09	Cow
GH5_4	7558.68	1.35269	0.186241	2.35597e-12	Cow
GH98	3085.15	1.26323	0.252415	1.88518e-06	Cow
GH105	21236.1	1.24531	0.156137	1.21921e-14	Cow
GH13_28	1114.85	1.23377	0.560697	0.0424378	Cow
CBM77	1388.28	1.22775	0.446198	0.0103008	Cow
CE8	19489.3	1.20547	0.18851	8.16609e-10	Cow
GH13_18	217.158	1.14926	0.534763	0.0480965	Cow
GH51	30916.4	1.09716	0.151047	2.35597e-12	Cow
GH35	12794.4	1.05125	0.162462	5.19033e-10	Cow
CE12	16192.6	1.04444	0.181362	3.72645e-08	Cow
GH36	12211.6	1.02164	0.133217	1.21681e-13	Cow
GH95	22430.8	0.971204	0.170353	5.10088e-08	Cow
PL9	5123.3	0.930927	0.291005	0.00274146	Cow
GH53	8418.11	0.923659	0.177163	6.79111e-07	Cow
GH120	1416.32	0.914757	0.312068	0.00602165	Cow
GH31	43722.3	0.878183	0.136864	7.30631e-10	Cow
GH13_13	9269.15	0.84535	0.254365	0.00186933	Cow
GH5_7	4354.09	0.845169	0.329543	0.0174773	Cow
GH146	11710	0.830981	0.170421	3.57183e-06	Cow
CBM20	13268.5	0.813418	0.186448	3.62314e-05	Cow
CBM22	3334.08	0.813404	0.270941	0.00491494	Cow
GH28	33991.2	0.699174	0.145374	4.94389e-06	Cow
CE15	4360.19	0.657124	0.172949	0.000357013	Cow
GH43_24	3045.23	0.630609	0.254655	0.0222361	Cow
GH9	13256.1	0.558949	0.173268	0.00252729	Cow
GH32	23930.8	0.542698	0.153714	0.00094374	Cow
CE1	87833.3	0.522547	0.12453	7.11016e-05	Cow
CE2	5263.78	0.497003	0.203738	0.024395	Cow
GT30	11507.4	0.465608	0.196183	0.0278344	Cow
GH94	19391.7	0.459989	0.12918	0.00085313	Cow
GH130	7151.06	0.423723	0.175204	0.0255902	Cow
GH25	10694.1	0.388605	0.162418	0.0267982	Cow
GH133	14121.1	-0.316716	0.135622	0.0306872	Reindeer
GT35	39317.3	-0.426943	0.13045	0.00219585	Reindeer
GH13	26702.5	-0.429696	0.14117	0.00430647	Reindeer
GT3	13126.2	-0.436104	0.155473	0.00878503	Reindeer
GT28	14492	-0.476658	0.137535	0.00117117	Reindeer
GH13_20	11789.5	-0.493316	0.207199	0.0274019	Reindeer
GH29	16571.2	-0.505551	0.199776	0.0191719	Reindeer
AA6	22583.5	-0.549344	0.156735	0.00102532	Reindeer
GT2_Glycos_transf_2	124032	-0.554013	0.142361	0.00024707	Reindeer
GT19	10300.2	-0.563978	0.183621	0.00404042	Reindeer
GH27	5023.79	-0.592844	0.179259	0.00196821	Reindeer
CBM48	23291.6	-0.599971	0.1847	0.00237918	Reindeer
GT9	12291.3	-0.608081	0.253768	0.0266665	Reindeer
GH78	23575.3	-0.615235	0.145045	5.95205e-05	Reindeer
GH57	13836.8	-0.61786	0.198204	0.00354302	Reindeer
GH13_9	12309.5	-0.731033	0.195412	0.00044153	Reindeer
AA3	1365.4	-0.731746	0.315672	0.0319774	Reindeer
GT5	21050.2	-0.74729	0.13596	1.54122e-07	Reindeer
GH23	18773.8	-0.804977	0.145071	1.18615e-07	Reindeer
CBM13	9508.02	-0.825284	0.191964	4.75456e-05	Reindeer
GH30	3166.73	-0.845349	0.312729	0.0118057	Reindeer
CBM40	2640.56	-0.979535	0.319993	0.00413469	Reindeer
GT4	61897.9	-0.985007	0.163343	7.60635e-09	Reindeer
GH43_11	495.179	-1.03266	0.449083	0.0334324	Reindeer
GT2_Glyco_tranf_2_5	2471.41	-1.0533	0.309026	0.0014091	Reindeer
GT32	2972.93	-1.09323	0.317675	0.00127343	Reindeer
GH24	1986.83	-1.11036	0.252679	3.18804e-05	Reindeer
CBM67	23328.7	-1.1509	0.169406	6.32568e-11	Reindeer
GT39	1574.13	-1.22351	0.378423	0.00249382	Reindeer
GH13_36	2185.28	-1.27323	0.387818	0.00213115	Reindeer
GH18	3776.17	-1.33619	0.241461	1.27687e-07	Reindeer
GH16	6911.86	-1.35861	0.212027	7.61752e-10	Reindeer
CE3	10539.9	-1.3673	0.205641	1.67978e-10	Reindeer
AA7	523.187	-1.38315	0.535138	0.0166663	Reindeer
GH109	24824.5	-1.43887	0.159487	1.79562e-18	Reindeer
GT23	692.464	-1.46908	0.516294	0.0077851	Reindeer
GT1	1711.42	-1.51155	0.33449	1.86435e-05	Reindeer
GT13	858.792	-1.52508	0.443813	0.00128874	Reindeer
GH88	1146.63	-1.55163	0.459878	0.00157728	Reindeer
PL22	6352.74	-1.61983	0.318368	1.2708e-06	Reindeer
GT84	2297.09	-1.66209	0.360783	1.2845e-05	Reindeer
CBM62	2409.03	-1.67326	0.350227	5.7384e-06	Reindeer
GH13_29	2211.15	-1.70358	0.319018	3.56526e-07	Reindeer
GH149	1247.47	-1.70899	0.391598	3.62314e-05	Reindeer
GT26	2922.83	-1.71641	0.290931	1.65442e-08	Reindeer
CBM32	30959.7	-1.72714	0.150734	4.15256e-29	Reindeer
GH13_21	848.402	-1.73777	0.460876	0.000398134	Reindeer
GH20	10355.2	-1.81606	0.255162	6.60496e-12	Reindeer
GH4	1831.46	-1.84541	0.361245	1.15239e-06	Reindeer
GH99	1657.57	-1.92165	0.353084	2.06439e-07	Reindeer
GH39	1176.44	-1.93801	0.359368	2.6926e-07	Reindeer
CBM66	5387.16	-2.05168	0.178077	2.12466e-29	Reindeer
CBM23	233.303	-2.06996	0.72562	0.00765065	Reindeer
GH65	2099.75	-2.12246	0.452636	8.79101e-06	Reindeer
GH5_44	578.198	-2.16204	0.475292	1.6329e-05	Reindeer
GH123	227.17	-2.1855	0.690517	0.0030629	Reindeer
GT81	898.789	-2.19113	0.434169	1.54506e-06	Reindeer
GH128	3197.21	-2.19623	0.27804	2.15786e-14	Reindeer
GT66	1231.48	-2.20734	0.447328	2.67863e-06	Reindeer
CE9	3303.27	-2.21977	0.242664	5.825e-19	Reindeer
GH92	23772.6	-2.22726	0.237803	8.01949e-20	Reindeer
GH76	4720.51	-2.24889	0.23638	2.0906e-20	Reindeer
GT89	183.567	-2.27368	0.761336	0.00514595	Reindeer
CBM41	535.982	-2.31581	0.751367	0.00392043	Reindeer
GH63	595.059	-2.31593	0.578967	0.000160004	Reindeer
GH81	1419.91	-2.39484	0.543606	3.05548e-05	Reindeer
GT41	6233.69	-2.40572	0.297682	5.27696e-15	Reindeer
GH59	788.154	-2.40997	0.599315	0.000148113	Reindeer
GH103	164.939	-2.44888	0.714041	0.00131228	Reindeer
GH125	3381.91	-2.50963	0.273154	4.14173e-19	Reindeer
GH43_26	423.433	-2.5574	0.560976	1.5717e-05	Reindeer
GH13_40	109.73	-2.69002	0.666825	0.000141329	Reindeer
PL6_1	537.198	-2.70219	0.638319	6.12888e-05	Reindeer
GT94	1528.31	-2.70385	0.370176	1.80444e-12	Reindeer
GH5_19	64.6798	-2.71017	1.05336	0.0171561	Reindeer
GH43_3	839.345	-2.75031	0.484374	5.69006e-08	Reindeer
CBM9	1068.63	-2.76906	0.373983	8.88346e-13	Reindeer
GH102	162.398	-2.86753	0.853739	0.00165604	Reindeer
GT10	593.904	-2.91463	0.501093	2.67917e-08	Reindeer
GH43_31	275.31	-2.94144	0.559326	5.4344e-07	Reindeer
GT8	4339.57	-2.98989	0.309706	5.77972e-21	Reindeer
GH30_1	916.318	-3.04767	0.388177	3.02125e-14	Reindeer
GH85	259.487	-3.14258	0.899401	0.00106067	Reindeer
GH43_20	58.2923	-3.2801	1.35925	0.0258355	Reindeer
GH43_33	261.492	-3.33266	0.661174	1.57952e-06	Reindeer
GH13_41	195.215	-3.34197	0.914059	0.000603409	Reindeer
GH42	2860.32	-3.3706	0.336242	1.57296e-22	Reindeer
GH5	2592.38	-3.44293	0.343351	1.57296e-22	Reindeer
GH13_16	148.379	-3.47428	0.826894	6.99701e-05	Reindeer
GH43_28	2815.63	-3.48222	0.408566	1.34982e-16	Reindeer
GT83	9162.23	-3.51389	0.262589	4.25282e-39	Reindeer
GH93	279.206	-3.57723	0.606426	1.65442e-08	Reindeer
GH13_10	77.3552	-3.59845	1.50919	0.0272753	Reindeer
GH13_2	137.681	-3.73173	1.2522	0.00522416	Reindeer
GT2_Glyco_tranf_2_4	838.122	-3.89984	0.404235	5.93872e-21	Reindeer
GT101	41.9932	-3.99363	1.2434	0.0026376	Reindeer
PL22_1	115.615	-4.08706	0.719008	5.55691e-08	Reindeer
GH38	4624.62	-4.22757	0.290526	9.43358e-46	Reindeer
GH117	137.807	-4.232	0.917172	1.25223e-05	Reindeer
CBM54	170.694	-4.42965	1.61509	0.0105293	Reindeer
PL17	79.0176	-4.43638	1.45009	0.00413527	Reindeer
PL4	1045.88	-4.46386	0.581304	1.14993e-13	Reindeer
GH37	72.7933	-4.54385	1.2881	0.000947991	Reindeer
CBM68	174.704	-4.6002	1.07335	5.00665e-05	Reindeer
PL6	101.792	-5.20335	1.22156	5.54008e-05	Reindeer
GT76	312.503	-5.22042	0.724338	3.49128e-12	Reindeer
GH5_22	62.7883	-5.66349	1.6012	0.000927316	Reindeer
GT92	1959.95	-6.18396	0.495515	2.64391e-34	Reindeer
GT73	67.2262	-6.36743	1.69582	0.000420976	Reindeer
GH82	59.6337	-6.45328	2.1075	0.00413469	Reindeer
GH64	234.527	-6.53101	1.04355	1.91498e-09	Reindeer
CBM38	404.49	-7.60207	0.886255	8.62898e-17	Reindeer
PL17_2	47.7266	-7.76848	1.74649	2.55318e-05	Reindeer
GH13_33	9.68359	-7.98153	3.5375	0.0370929	Reindeer
GH5_35	170.485	-8.32021	1.1232	8.84407e-13	Reindeer
PL8	23.6364	-8.60321	2.71959	0.0030629	Reindeer
GT77	21.9118	-9.20953	2.85492	0.00252729	Reindeer
GT47	24.0033	-9.32723	2.49896	0.000453467	Reindeer
GT70	30.913	-9.67373	1.87795	9.38458e-07	Reindeer
GH87	98.8897	-9.93857	1.52999	4.46718e-10	Reindeer

### Sheet: cow_v_sheep
CAZyme	base Mean	log2 Fold Change	lfcSE	Adjusted p-value	Species
CBM25	140.458	11.3744	3.79125	0.0108589	Cow
PL22_2	18.2523	6.31262	2.43956	0.0287326	Cow
GH64	234.527	5.06417	1.76909	0.0153773	Cow
GH13_1	219.518	4.10023	1.23424	0.00409539	Cow
CBM36	17.6432	3.95688	1.68685	0.0497365	Cow
CBM41	535.982	3.9221	0.773116	6.14987e-06	Cow
GH43_22	99.4013	3.7382	0.916411	0.0004031	Cow
GH5_10	158.955	2.99606	0.680692	0.000118257	Cow
GH43_8	86.0339	2.89935	1.13472	0.0312754	Cow
GH43_33	261.492	2.8682	0.705561	0.000406203	Cow
GH11	225.291	2.80174	0.718203	0.000687112	Cow
CBM3	104.193	2.77016	1.12693	0.0387284	Cow
GH13_3	293.341	2.74223	0.793289	0.00281872	Cow
CBM11	381.6	2.74126	0.566691	1.8096e-05	Cow
GH5_39	130.025	2.66876	0.69606	0.00084876	Cow
GH45	310.132	2.56011	0.644985	0.000540747	Cow
GH43_27	49.8505	2.4849	1.03145	0.0436096	Cow
GH43_3	839.345	2.46661	0.495308	9.54024e-06	Cow
GH5_52	109.365	2.38765	0.834868	0.0153773	Cow
CBM74	403.155	2.19499	0.722461	0.00969565	Cow
PL4_4	209.218	2.10621	0.851586	0.0377614	Cow
GH44	186.01	2.08735	0.636284	0.00468388	Cow
GH54	390.607	1.87235	0.537964	0.0026644	Cow
GH116	501.544	1.84313	0.46247	0.000529298	Cow
PL9_2	223.068	1.80966	0.760822	0.0470124	Cow
GH13_28	1114.85	1.65578	0.560891	0.0121128	Cow
GH5_37	285.289	1.61697	0.635739	0.032055	Cow
AA4	812.058	1.16838	0.292017	0.000507542	Cow
GH43_9	434.833	1.13637	0.39481	0.0149943	Cow
CBM22	3334.08	1.0281	0.270964	0.000958337	Cow
GH9	13256.1	1.01407	0.17332	1.07591e-07	Cow
GH94	19391.7	0.996374	0.129243	5.96332e-13	Cow
GH43_24	3045.23	0.976977	0.254747	0.00084876	Cow
GH43_14	902.836	0.974017	0.340617	0.0153773	Cow
GH130	7151.06	0.918132	0.175304	2.68773e-06	Cow
CBM62	2409.03	0.880385	0.351257	0.034699	Cow
GH8	4904.31	0.871356	0.204595	0.000211816	Cow
GH39	1176.44	0.85399	0.361882	0.0482645	Cow
GH43_1	6085.93	0.739582	0.161641	6.03079e-05	Cow
CE15	4360.19	0.706223	0.172888	0.0004031	Cow
GH127	11771.2	0.619806	0.182027	0.0033588	Cow
GH43_7	5050.08	0.583052	0.198324	0.0124534	Cow
GH31	43722.3	0.576635	0.136832	0.00024331	Cow
GH43_5	3484.88	0.573361	0.193634	0.0119025	Cow
GH92	23772.6	0.563586	0.237961	0.047632	Cow
CE6	18767.8	0.546302	0.139156	0.000633851	Cow
GH35	12794.4	0.541872	0.162323	0.0039747	Cow
GH67	6716.53	0.521465	0.145335	0.00192905	Cow
GH43_29	16560.9	0.51676	0.133692	0.000779024	Cow
GH5_38	3105.56	0.501082	0.18682	0.0225592	Cow
GH115	18604.4	0.471331	0.170099	0.0186325	Cow
GH36	12211.6	0.46543	0.133019	0.00252675	Cow
GH51	30916.4	0.448839	0.150974	0.0115868	Cow
GH146	11710	0.43143	0.170303	0.0324242	Cow
GH105	21236.1	0.429458	0.156009	0.0195003	Cow
CBM6	29651.8	0.406197	0.149837	0.0212897	Cow
GH106	16214.6	0.380111	0.146626	0.0285943	Cow
GH43_35	12496.9	0.370576	0.133459	0.0184915	Cow
GH23	18773.8	-0.407192	0.145095	0.0172228	Sheep
CE4	16918.7	-0.439856	0.173505	0.0324242	Sheep
GH73	9188.87	-0.457605	0.188287	0.0414797	Sheep
AA6	22583.5	-0.486904	0.156725	0.00800303	Sheep
CE3	10539.9	-0.487101	0.205726	0.047632	Sheep
GT4	61897.9	-0.488473	0.163351	0.0110803	Sheep
GT2_Glycos_transf_2	124032	-0.511307	0.142359	0.00192905	Sheep
CE8	19489.3	-0.511502	0.188313	0.0211556	Sheep
GH78	23575.3	-0.515883	0.14504	0.00213556	Sheep
GH32	23930.8	-0.517003	0.153589	0.00381121	Sheep
CBM32	30959.7	-0.530208	0.150793	0.00240834	Sheep
GT19	10300.2	-0.561763	0.183593	0.0091355	Sheep
CBM66	5387.16	-0.627488	0.178396	0.00240834	Sheep
GT2_Glyco_tranf_2_3	11300.1	-0.659966	0.207759	0.00647028	Sheep
GH53	8418.11	-0.668694	0.176764	0.000983436	Sheep
GH128	3197.21	-0.7857	0.278369	0.0165516	Sheep
GH24	1986.83	-0.84657	0.252757	0.00393108	Sheep
GH13_31	5583.67	-0.881857	0.264697	0.0040138	Sheep
GH30_8	1714.81	-0.903481	0.345452	0.0269855	Sheep
GT32	2972.93	-0.90483	0.31768	0.015599	Sheep
CBM40	2640.56	-1.02812	0.319929	0.00576768	Sheep
PL10	2316.86	-1.07877	0.401948	0.0225592	Sheep
GT27	1261.27	-1.16791	0.288785	0.000433142	Sheep
GH43_28	2815.63	-1.16822	0.409006	0.0153773	Sheep
CBM34	7739.05	-1.20043	0.205563	1.0785e-07	Sheep
GH13_6	5674.33	-1.22887	0.301772	0.000404482	Sheep
GH43_11	495.179	-1.22931	0.448376	0.0197753	Sheep
GT9	12291.3	-1.24372	0.253685	1.35693e-05	Sheep
GH13_21	848.402	-1.24775	0.46109	0.0213969	Sheep
GT26	2922.83	-1.25218	0.291052	0.000179983	Sheep
GT84	2297.09	-1.32169	0.360847	0.00149725	Sheep
GH42	2860.32	-1.34035	0.337072	0.000536836	Sheep
GT2_Glyco_tranf_2_4	838.122	-1.36533	0.40623	0.00382544	Sheep
CE9	3303.27	-1.39247	0.242844	1.90413e-07	Sheep
GH65	2099.75	-1.56985	0.45271	0.00274993	Sheep
GH114	258.62	-1.66502	0.58537	0.015621	Sheep
GT23	692.464	-1.68622	0.51582	0.00481275	Sheep
CBM61	15060.3	-1.68944	0.312969	1.16975e-06	Sheep
GH149	1247.47	-1.76324	0.391513	7.60039e-05	Sheep
AA7	523.187	-1.78561	0.534565	0.0039747	Sheep
GT14	810.155	-1.80903	0.573751	0.00692611	Sheep
GT13	858.792	-1.85021	0.443546	0.000285421	Sheep
GH103	164.939	-1.90519	0.714723	0.0234804	Sheep
GH148	145.213	-1.97008	0.801342	0.0387284	Sheep
GT83	9162.23	-1.97162	0.262723	2.26053e-12	Sheep
GH81	1419.91	-2.00888	0.543654	0.00134296	Sheep
GT8	4339.57	-2.10194	0.309812	3.84201e-10	Sheep
GH30_1	916.318	-2.1586	0.38854	5.07014e-07	Sheep
GH5_44	578.198	-2.1962	0.474915	4.95879e-05	Sheep
GH1	8943.56	-2.21515	0.230235	5.36374e-20	Sheep
GH84	1762.86	-2.3044	0.295339	3.33623e-13	Sheep
PL9_1	387.443	-2.36687	0.560567	0.000241845	Sheep
GT94	1528.31	-2.44099	0.37021	1.28852e-09	Sheep
GH144	826.085	-2.53658	0.558252	6.75276e-05	Sheep
GH13_29	2211.15	-2.54141	0.318384	9.48689e-14	Sheep
GT2_Glyco_tranf_2_5	2471.41	-3.5862	0.307216	1.9214e-29	Sheep
GT46	50.0526	-3.61484	1.29186	0.0174849	Sheep
GT101	41.9932	-3.81096	1.24345	0.00909767	Sheep
PL6_1	537.198	-4.04097	0.637441	6.3447e-09	Sheep
CBM27	45.5078	-4.04215	1.47115	0.0196135	Sheep
GT17	328.964	-4.99258	0.792151	7.43218e-09	Sheep
GT41	6233.69	-5.17323	0.296738	7.56331e-66	Sheep
GT7	213.295	-5.4537	0.902024	3.4986e-08	Sheep
CBM54	170.694	-5.86875	1.57033	0.00115831	Sheep
CBM38	404.49	-6.6901	0.886525	1.84534e-12	Sheep
GT69	71.9577	-7.22502	1.60371	7.60039e-05	Sheep
GT92	1959.95	-8.63686	0.494585	7.56331e-66	Sheep
GH110	32.2539	-8.70949	2.28905	0.000936487	Sheep

### Sheet: red_deer_v_reindeer
CAZyme	base Mean	log2 Fold Change	lfcSE	Adjusted p-value	Species
CBM69	422.242	9.82512	1.63049	6.02588	Red_deer
GH147	35.6049	9.21816	2.43759	3.78167	Red_deer
GT6	79.6875	8.39214	1.83809	4.56568	Red_deer
GH43_14	902.836	7.86671	0.53313	14.7557	Red_deer
GT104	38.5999	7.14135	1.92266	3.71432	Red_deer
PL1_8	9.52765	7.02924	2.52363	2.78537	Red_deer
CBM54	170.694	6.73187	1.25253	5.37462	Red_deer
CBM42	33.7733	6.5286	2.07252	3.15007	Red_deer
GT25	321.428	6.51773	0.946929	6.88301	Red_deer
GH114	258.62	5.40506	0.685829	7.88106	Red_deer
PL27	391.312	5.33969	1.10422	4.83571	Red_deer
GH148	145.213	4.93224	0.824763	5.98019	Red_deer
GH5_28	23.3607	4.63015	1.70452	2.7164	Red_deer
PL4	1045.88	4.54398	0.483436	9.39934	Red_deer
GH113	11.8053	4.51252	1.95895	2.30353	Red_deer
GH43_21	38.943	4.44567	1.43845	3.09061	Red_deer
GH43_22	99.4013	4.42238	0.902436	4.90049	Red_deer
GT46	50.0526	4.21122	1.3434	3.13475	Red_deer
GT17	328.964	3.92744	0.787517	4.98712	Red_deer
CE13	138.449	3.69377	0.757583	4.87574	Red_deer
GH43_27	49.8505	3.68862	1.03403	3.56721	Red_deer
GH30_8	1714.81	3.52348	0.357703	9.85029	Red_deer
PL11_2	2050.33	3.4771	0.42234	8.23294	Red_deer
CBM58	67.3802	3.42207	0.975058	3.5096	Red_deer
GT41	6233.69	2.97484	0.294177	10.1124	Red_deer
GT2_Glyco_tranf_2_5	2471.41	2.53831	0.306456	8.28279	Red_deer
PL9_1	387.443	2.43583	0.564621	4.31411	Red_deer
PL10	2316.86	2.36556	0.407542	5.80445	Red_deer
GH1	8943.56	2.34527	0.230331	10.1822	Red_deer
GH43_18	5391.18	2.32991	0.228035	10.2173	Red_deer
GH143	5324.76	2.27494	0.224911	10.1148	Red_deer
GH137	4614.93	2.27226	0.30346	7.48785	Red_deer
GH142	5234.48	2.18803	0.239821	9.12359	Red_deer
GH84	1762.86	2.11901	0.29654	7.14578	Red_deer
CBM51	2043.25	2.05575	0.310017	6.6311	Red_deer
GH108	165.385	2.03881	0.906993	2.24788	Red_deer
PL26	2211.88	2.03665	0.4028	5.05622	Red_deer
CBM57	4629.07	2.02151	0.249083	8.11579	Red_deer
GH13_29	2211.15	1.84175	0.316641	5.81651	Red_deer
GH138	3428.7	1.82403	0.235188	7.75564	Red_deer
GH5_44	578.198	1.80198	0.467636	3.85337	Red_deer
GT90	1261.18	1.72824	0.460198	3.75544	Red_deer
GT92	1959.95	1.65455	0.443257	3.7327	Red_deer
GH43_29	16560.9	1.61893	0.134308	12.0538	Red_deer
GH116	501.544	1.59616	0.463626	3.44277	Red_deer
CBM34	7739.05	1.56655	0.205602	7.61933	Red_deer
GH43_7	5050.08	1.55499	0.199923	7.77796	Red_deer
GH30_4	510.72	1.53005	0.620848	2.46445	Red_deer
GT23	692.464	1.51577	0.513164	2.95378	Red_deer
GH5_4	7558.68	1.42464	0.18619	7.65152	Red_deer
CBM61	15060.3	1.40566	0.313076	4.48985	Red_deer
GH43_11	495.179	1.39139	0.445652	3.12215	Red_deer
GH5_38	3105.56	1.37961	0.189418	7.2834	Red_deer
GH43_12	6229.22	1.37267	0.320046	4.28897	Red_deer
GH8	4904.31	1.34126	0.205896	6.51425	Red_deer
GH43_5	3484.88	1.31559	0.196154	6.70692	Red_deer
GH43_4	4884.15	1.28255	0.253132	5.06675	Red_deer
GH43_19	8635.94	1.22463	0.218337	5.6089	Red_deer
GH43_17	2240.86	1.20066	0.310118	3.87161	Red_deer
GH140	2646.39	1.16089	0.218683	5.30855	Red_deer
GH13_4	3599.21	1.09646	0.296407	3.69916	Red_deer
GT30	11507.4	1.07144	0.196106	5.46359	Red_deer
PL11	13833.1	1.06069	0.237583	4.4645	Red_deer
GH24	1986.83	1.00149	0.25144	3.98302	Red_deer
GH115	18604.4	0.985464	0.170296	5.78679	Red_deer
GH43_35	12496.9	0.976436	0.133874	7.29368	Red_deer
GH10	20579	0.943341	0.167372	5.63619	Red_deer
GH5_21	3202.04	0.93131	0.374767	2.48504	Red_deer
GH13_31	5583.67	0.925035	0.264574	3.49632	Red_deer
GH67	6716.53	0.897704	0.14616	6.14193	Red_deer
GH32	23930.8	0.845509	0.153681	5.50172	Red_deer
GH120	1416.32	0.801916	0.311978	2.57042	Red_deer
PL9	5123.3	0.792494	0.290979	2.72355	Red_deer
CBM6	29651.8	0.74888	0.150005	4.99237	Red_deer
GT9	12291.3	0.728757	0.253642	2.87317	Red_deer
CE6	18767.8	0.693463	0.13941	4.97429	Red_deer
GH43_1	6085.93	0.655253	0.162288	4.0376	Red_deer
GH141	3511.02	0.651893	0.279923	2.32883	Red_deer
GH36	12211.6	0.648388	0.13322	4.86704	Red_deer
GH43	10674.9	0.604981	0.145879	4.14716	Red_deer
GH13_20	11789.5	0.560091	0.207081	2.70469	Red_deer
CE8	19489.3	0.530639	0.188529	2.81462	Red_deer
PL1_2	14617.7	0.513388	0.226564	2.26598	Red_deer
GH146	11710	0.447617	0.170425	2.62647	Red_deer
GH105	21236.1	0.420486	0.156164	2.6926	Red_deer
GH35	12794.4	0.392404	0.16249	2.41495	Red_deer
GH51	30916.4	0.391723	0.151062	2.59313	Red_deer
GH78	23575.3	-0.333112	0.145006	-2.29724	Reindeer
GT2_Glycos_transf_2	124032	-0.356118	0.142354	-2.50164	Reindeer
GH13_38	8039.66	-0.422056	0.179419	-2.35234	Reindeer
GH130	7151.06	-0.442724	0.175285	-2.52574	Reindeer
GH106	16214.6	-0.464685	0.146615	-3.16943	Reindeer
GT3	13126.2	-0.538957	0.15545	-3.46709	Reindeer
CE7	11583.5	-0.54662	0.156753	-3.48715	Reindeer
GH2	127287	-0.56472	0.148799	-3.79517	Reindeer
GT4	61897.9	-0.594641	0.163326	-3.64081	Reindeer
GH57	13836.8	-0.604175	0.198178	-3.04865	Reindeer
PL12	1651.58	-0.716728	0.302853	-2.36659	Reindeer
CBM67	23328.7	-0.736088	0.169362	-4.34624	Reindeer
GH43_2	8481.61	-0.736693	0.289201	-2.54734	Reindeer
GH133	14121.1	-0.759574	0.135633	-5.60021	Reindeer
GH13	26702.5	-0.790166	0.141171	-5.59722	Reindeer
GT32	2972.93	-0.797604	0.317509	-2.51207	Reindeer
GT94	1528.31	-0.821067	0.368633	-2.22733	Reindeer
CBM35	12849	-0.826293	0.180834	-4.56936	Reindeer
CBM32	30959.7	-0.861357	0.150668	-5.71691	Reindeer
CE3	10539.9	-0.875126	0.205549	-4.25751	Reindeer
GH139	3262.11	-0.894745	0.307075	-2.91377	Reindeer
GH109	24824.5	-0.907684	0.159436	-5.69309	Reindeer
GH20	10355.2	-0.943976	0.255044	-3.70123	Reindeer
CBM13	9508.02	-0.954763	0.191938	-4.97434	Reindeer
PL22	6352.74	-0.961566	0.318248	-3.02144	Reindeer
GT39	1574.13	-0.965798	0.378197	-2.55369	Reindeer
GH16	6911.86	-1.02125	0.211915	-4.81915	Reindeer
CE9	3303.27	-1.03198	0.242076	-4.26304	Reindeer
GT83	9162.23	-1.1548	0.262083	-4.40625	Reindeer
GH30	3166.73	-1.17268	0.312726	-3.74988	Reindeer
GH13_36	2185.28	-1.25285	0.387716	-3.23136	Reindeer
GT8	4339.57	-1.26328	0.30909	-4.08711	Reindeer
GT14	810.155	-1.27505	0.574372	-2.21991	Reindeer
GH149	1247.47	-1.3233	0.391123	-3.38334	Reindeer
GH18	3776.17	-1.32883	0.241368	-5.50541	Reindeer
GH39	1176.44	-1.343	0.358816	-3.74285	Reindeer
CBM66	5387.16	-1.37484	0.177778	-7.73349	Reindeer
GT10	593.904	-1.37921	0.498855	-2.76476	Reindeer
AA4	812.058	-1.39305	0.291876	-4.77272	Reindeer
GH128	3197.21	-1.45046	0.277679	-5.22353	Reindeer
GH88	1146.63	-1.46436	0.459675	-3.18564	Reindeer
CBM62	2409.03	-1.62532	0.350114	-4.64226	Reindeer
GT2_Glyco_tranf_2_4	838.122	-1.66381	0.400522	-4.15409	Reindeer
GH65	2099.75	-1.67768	0.452359	-3.70873	Reindeer
GH30_1	916.318	-1.78056	0.386252	-4.60984	Reindeer
GH81	1419.91	-1.86524	0.543174	-3.43398	Reindeer
GH59	788.154	-1.88496	0.598743	-3.14819	Reindeer
GT66	1231.48	-1.94494	0.446985	-4.35124	Reindeer
GH92	23772.6	-2.02819	0.237775	-8.52985	Reindeer
GH5	2592.38	-2.05361	0.342566	-5.9948	Reindeer
GT81	898.789	-2.07075	0.433781	-4.77372	Reindeer
GH43_31	275.31	-2.07427	0.556643	-3.7264	Reindeer
GH43_26	423.433	-2.09592	0.55988	-3.74351	Reindeer
GH99	1657.57	-2.22711	0.353067	-6.3079	Reindeer
GT1	1711.42	-2.25236	0.334691	-6.72967	Reindeer
GH125	3381.91	-2.36202	0.272979	-8.65274	Reindeer
GH43_28	2815.63	-2.40813	0.408011	-5.90213	Reindeer
GH43_8	86.0339	-2.46865	1.08856	-2.26782	Reindeer
GH43_3	839.345	-2.55543	0.48393	-5.28057	Reindeer
GH123	227.17	-2.56001	0.690588	-3.707	Reindeer
CBM9	1068.63	-2.65339	0.373569	-7.1028	Reindeer
GH38	4624.62	-2.65693	0.289747	-9.16983	Reindeer
GH76	4720.51	-2.66917	0.236405	-11.2907	Reindeer
GH117	137.807	-2.84101	0.909147	-3.12492	Reindeer
GH85	259.487	-2.92297	0.898379	-3.25361	Reindeer
GH93	279.206	-2.9678	0.603845	-4.91483	Reindeer
GH43_33	261.492	-2.99725	0.659515	-4.54463	Reindeer
GH13_16	148.379	-3.04098	0.824008	-3.69048	Reindeer
GH13_40	109.73	-3.09123	0.667137	-4.63358	Reindeer
GH5_13	79.2673	-3.25752	0.976739	-3.33509	Reindeer
CBM41	535.982	-3.4656	0.752141	-4.60765	Reindeer
GH5_35	170.485	-3.52546	1.01763	-3.46439	Reindeer
CBM38	404.49	-3.58289	0.839271	-4.26905	Reindeer
GH13_1	219.518	-3.74335	1.20954	-3.09484	Reindeer
GH13_41	195.215	-3.81665	0.914557	-4.17322	Reindeer
GH13_2	137.681	-4.6636	1.25487	-3.71641	Reindeer
GH37	72.7933	-4.70109	1.28599	-3.65562	Reindeer
CBM68	174.704	-5.10575	1.07431	-4.7526	Reindeer
GH64	234.527	-5.73067	1.03211	-5.55238	Reindeer
GT70	30.913	-6.27398	1.64242	-3.81996	Reindeer
PL17_2	47.7266	-6.47729	1.64842	-3.92939	Reindeer
GH87	98.8897	-6.53284	1.19161	-5.48237	Reindeer
GT47	24.0033	-6.60355	2.35427	-2.80492	Reindeer
GT77	21.9118	-7.58914	2.79915	-2.71122	Reindeer
GT12	13.9332	-8.89364	3.4858	-2.55139	Reindeer
PL8	23.6364	-8.9591	2.71962	-3.29425	Reindeer

### Sheet: sheep_v_red_deer
CAZyme	base Mean	log2 Fold Change	lfcSE	Adjusted p-value	Species
CBM27	45.5078	10.4695	1.7784	1.6217e-07	Sheep
CBM21	60.5355	8.6189	1.80577	3.99326e-05	Sheep
GT69	71.9577	7.51451	1.60106	5.21422e-05	Sheep
GT2_Chitin_synth_2	63.4705	6.15323	1.46153	0.000290427	Sheep
AA3_4	9.80064	5.72441	2.36749	0.0468275	Sheep
GT7	213.295	3.75634	0.890711	0.000290427	Sheep
PL27	391.312	3.53212	0.719118	2.12788e-05	Sheep
GT21	242.866	3.11037	0.817554	0.000957023	Sheep
CBM38	404.49	2.67093	0.839557	0.00642786	Sheep
GH13_41	195.215	2.42736	0.915637	0.0270237	Sheep
PL10	2316.86	2.33042	0.402196	2.51641e-07	Sheep
GT14	810.155	2.30207	0.57386	0.00054117	Sheep
GH144	826.085	1.9039	0.557538	0.00334296	Sheep
GH13_7	1604.81	1.6481	0.488111	0.00378569	Sheep
GT87	1550.14	1.61431	0.366808	0.000169357	Sheep
PL6_1	537.198	1.58721	0.632753	0.0381144	Sheep
GH81	1419.91	1.47929	0.543221	0.0229433	Sheep
GH30_8	1714.81	1.46931	0.345531	0.00026852	Sheep
GH53	8418.11	1.43792	0.176828	6.98154e-14	Sheep
GH149	1247.47	1.37756	0.391038	0.00238683	Sheep
CBM57	4629.07	1.3082	0.246657	3.22695e-06	Sheep
GH137	4614.93	1.30343	0.301065	0.000212356	Sheep
GH141	3511.02	1.20584	0.278984	0.000212356	Sheep
GT27	1261.27	1.19934	0.288574	0.000344624	Sheep
CE8	19489.3	1.18633	0.188332	1.64614e-08	Sheep
GH65	2099.75	1.12507	0.452434	0.0401397	Sheep
GH5_46	1856.36	1.08524	0.295499	0.00149507	Sheep
GH142	5234.48	1.03738	0.237592	0.000189636	Sheep
GH143	5324.76	1.03601	0.222388	5.83718e-05	Sheep
GH13_6	5674.33	1.0148	0.301694	0.00390498	Sheep
GH138	3428.7	1.00082	0.232379	0.000218599	Sheep
GH30	3166.73	0.991653	0.312729	0.00642786	Sheep
GH140	2646.39	0.91003	0.216612	0.000292062	Sheep
GH43_18	5391.18	0.909243	0.225736	0.000530619	Sheep
GH98	3085.15	0.895631	0.251865	0.00214243	Sheep
GH5_2	1785.74	0.868343	0.350809	0.0410623	Sheep
PL1_2	14617.7	0.865131	0.226369	0.000910935	Sheep
PL1	6970.9	0.819044	0.316212	0.031343	Sheep
GH26	9221.77	0.777052	0.207341	0.00115474	Sheep
GH43_5	3484.88	0.773245	0.193915	0.000578725	Sheep
GH43_4	4884.15	0.740559	0.252174	0.0125826	Sheep
PL9	5123.3	0.71547	0.290547	0.0417724	Sheep
CBM35	12849	0.7134	0.180827	0.000641746	Sheep
CBM20	13268.5	0.686277	0.186314	0.00146031	Sheep
GH28	33991.2	0.685891	0.145343	4.88518e-05	Sheep
GH43_10	23439.9	0.647459	0.209222	0.00793127	Sheep
GH5_38	3105.56	0.593749	0.187055	0.00642786	Sheep
GH95	22430.8	0.559236	0.170262	0.00481522	Sheep
CE12	16192.6	0.556588	0.181243	0.00848379	Sheep
CBM13	9508.02	0.532269	0.191972	0.0201643	Sheep
GH25	10694.1	0.522754	0.16236	0.00596407	Sheep
GH10	20579	0.485193	0.167139	0.0138631	Sheep
CE7	11583.5	0.449974	0.156741	0.015181	Sheep
CBM6	29651.8	0.446638	0.149858	0.0111759	Sheep
GH105	21236.1	0.395361	0.156036	0.0362342	Sheep
GT35	39317.3	-0.351685	0.130445	0.0243751	Red_deer
GH43	10674.9	-0.393369	0.145783	0.0243751	Red_deer
GT5	21050.2	-0.478292	0.135936	0.00238683	Red_deer
CBM34	7739.05	-0.491033	0.20527	0.0495854	Red_deer
GH109	24824.5	-0.50771	0.159529	0.00642786	Red_deer
GH94	19391.7	-0.508774	0.129253	0.000646998	Red_deer
CBM48	23291.6	-0.548645	0.184703	0.0114114	Red_deer
GH13_20	11789.5	-0.570344	0.207058	0.0210843	Red_deer
GH29	16571.2	-0.664371	0.19976	0.00427797	Red_deer
GH13_9	12309.5	-0.755874	0.195343	0.000799891	Red_deer
GH92	23772.6	-0.762662	0.237934	0.00618274	Red_deer
GH89	4336.73	-0.899349	0.323121	0.019729	Red_deer
CBM62	2409.03	-0.928324	0.351144	0.0273339	Red_deer
GH13_29	2211.15	-1.00391	0.316003	0.00642786	Red_deer
GT26	2922.83	-1.06335	0.290143	0.00151208	Red_deer
GH13_4	3599.21	-1.18006	0.296372	0.000578725	Red_deer
GH43_11	495.179	-1.19474	0.44494	0.0249192	Red_deer
GH5	2592.38	-1.24624	0.343863	0.00173885	Red_deer
GH24	1986.83	-1.26528	0.251518	1.24125e-05	Red_deer
GT23	692.464	-1.29863	0.512687	0.0362342	Red_deer
GH43_14	902.836	-1.33794	0.340285	0.000646998	Red_deer
GH4	1831.46	-1.39119	0.360901	0.000831004	Red_deer
GH39	1176.44	-1.44901	0.361334	0.00054117	Red_deer
GH116	501.544	-1.45375	0.462502	0.00697971	Red_deer
GH43_31	275.31	-1.49112	0.56609	0.0278424	Red_deer
GH5_44	578.198	-1.76782	0.467252	0.00102089	Red_deer
GH74	781.388	-1.85343	0.536257	0.0029156	Red_deer
GH93	279.206	-1.94285	0.622295	0.00740766	Red_deer
GH38	4624.62	-2.11626	0.291879	4.56858e-11	Red_deer
GH42	2860.32	-2.14302	0.335198	1.07155e-08	Red_deer
GH54	390.607	-2.26752	0.537371	0.000290427	Red_deer
GH148	145.213	-2.34594	0.78118	0.0105	Red_deer
CE13	138.449	-2.36015	0.73873	0.00632398	Red_deer
GT56	123.74	-2.47799	0.98139	0.036714	Red_deer
GH43_3	839.345	-2.66149	0.494874	2.48375e-06	Red_deer
CBM41	535.982	-2.77232	0.773868	0.00197092	Red_deer
CBM3	104.193	-2.99776	1.12622	0.0264434	Red_deer
GH5_25	83.9243	-3.00594	1.21646	0.041162	Red_deer
GH43_33	261.492	-3.2036	0.704007	9.29422e-05	Red_deer
GH43_27	49.8505	-3.68037	1.02684	0.00197092	Red_deer
GH5_22	62.7883	-3.82871	1.60169	0.0495854	Red_deer
CBM58	67.3802	-4.09328	0.988399	0.000348021	Red_deer
GT22	108.55	-4.21776	1.07671	0.000671662	Red_deer
GH43_20	58.2923	-4.33535	1.39032	0.00741209	Red_deer
GH43_22	99.4013	-4.84237	0.91407	3.22695e-06	Red_deer
GT76	312.503	-4.93678	0.7487	3.53673e-09	Red_deer
PL22_1	115.615	-4.96188	0.792623	1.81399e-08	Red_deer
GH13_10	77.3552	-5.0747	1.53623	0.00456932	Red_deer
CBM54	170.694	-5.29276	1.19426	0.000154173	Red_deer
PL17	79.0176	-5.62871	1.60508	0.00245349	Red_deer
GH64	234.527	-5.8645	1.76237	0.00427797	Red_deer
GH43_21	38.943	-7.02626	1.70722	0.000374789	Red_deer
GH82	59.6337	-8.37802	2.51129	0.00424753	Red_deer
GT73	67.2262	-9.01129	2.17689	0.000348021	Red_deer
CBM42	33.7733	-9.25724	2.32841	0.000578725	Red_deer
GH147	35.6049	-9.37577	2.43759	0.000841853	Red_deer
PL4	1045.88	-9.46193	0.657759	2.11814e-44	Red_deer

### Sheet: sheep_v_reindeer
CAZyme	base Mean	log2 Fold Change	lfcSE	Adjusted p-value	Species
GT69	71.9577	11.2173	2.28359	4.40039e-06	Sheep
CBM27	45.5078	10.4258	2.21574	1.13029e-05	Sheep
CBM69	422.242	10.1115	1.70249	1.74971e-08	Sheep
CBM21	60.5355	9.29647	2.24473	0.000121149	Sheep
GT104	38.5999	9.26184	2.05353	2.63851e-05	Sheep
PL27	391.312	8.8718	1.17522	5.35816e-13	Sheep
AA2	11.0786	7.92887	3.47808	0.0434128	Sheep
GT6	79.6875	7.16998	1.96404	0.00077077	Sheep
GT25	321.428	6.57471	1.06414	4.10903e-09	Sheep
GH43_14	902.836	6.52877	0.568727	6.88801e-29	Sheep
GH114	258.62	6.1702	0.763508	9.60564e-15	Sheep
GT60	13.8747	5.31956	2.28823	0.0389892	Sheep
GT2_Chitin_synth_2	63.4705	5.15571	1.62801	0.0039114	Sheep
GH30_8	1714.81	4.99279	0.409161	2.48675e-32	Sheep
PL10	2316.86	4.69598	0.468558	3.3483e-22	Sheep
GT46	50.0526	4.45113	1.52859	0.0083479	Sheep
GT7	213.295	4.01958	1.03192	0.000314303	Sheep
GT17	328.964	3.95009	0.905052	4.83315e-05	Sheep
GH137	4614.93	3.57569	0.349525	4.79566e-23	Sheep
PL11_2	2050.33	3.48492	0.486316	7.28389e-12	Sheep
CBM57	4629.07	3.32971	0.286685	1.63959e-29	Sheep
GH143	5324.76	3.31095	0.2588	2.9433e-35	Sheep
GH43_18	5391.18	3.23915	0.262505	6.11287e-33	Sheep
GH142	5234.48	3.22541	0.276111	8.70886e-30	Sheep
GH138	3428.7	2.82485	0.270485	5.74566e-24	Sheep
PL9_1	387.443	2.77288	0.649668	7.30829e-05	Sheep
GT41	6233.69	2.7675	0.339415	5.54412e-15	Sheep
GH148	145.213	2.5863	0.943415	0.0134581	Sheep
GT2_Glyco_tranf_2_5	2471.41	2.53289	0.353321	7.28389e-12	Sheep
GH84	1762.86	2.51234	0.341606	2.04006e-12	Sheep
GT90	1261.18	2.50436	0.530287	1.05234e-05	Sheep
GT92	1959.95	2.4529	0.511423	7.56713e-06	Sheep
CBM51	2043.25	2.28737	0.357185	1.06353e-09	Sheep
PL26	2211.88	2.2274	0.464541	7.56713e-06	Sheep
GT87	1550.14	2.22426	0.424525	8.43823e-07	Sheep
GH13_7	1604.81	2.22084	0.564421	0.000272149	Sheep
GH66	376.401	2.18344	0.680901	0.00347782	Sheep
GH43_5	3484.88	2.08883	0.225556	5.14932e-19	Sheep
GH140	2646.39	2.07092	0.251576	3.04322e-15	Sheep
GH43_4	4884.15	2.02311	0.291885	3.44288e-11	Sheep
CBM61	15060.3	2.00752	0.361438	1.61408e-07	Sheep
GH43_7	5050.08	1.99326	0.230305	1.01793e-16	Sheep
GH1	8943.56	1.97779	0.265824	1.14375e-12	Sheep
GH5_38	3105.56	1.97336	0.21778	2.83716e-18	Sheep
GH141	3511.02	1.85773	0.322685	5.13425e-08	Sheep
GH43_29	16560.9	1.81706	0.154887	5.79612e-30	Sheep
CE8	19489.3	1.71697	0.217575	4.28698e-14	Sheep
GH53	8418.11	1.59235	0.204339	9.018e-14	Sheep
GH8	4904.31	1.57502	0.237328	2.305e-10	Sheep
GH144	826.085	1.53571	0.643846	0.034267	Sheep
PL9	5123.3	1.50796	0.335778	2.85338e-05	Sheep
GH5_4	7558.68	1.50646	0.214799	2.07514e-11	Sheep
GH5_21	3202.04	1.47447	0.432408	0.00180214	Sheep
GH10	20579	1.42853	0.193162	1.54918e-12	Sheep
PL1_2	14617.7	1.37852	0.261499	7.31577e-07	Sheep
GH5_2	1785.74	1.25371	0.405656	0.00503262	Sheep
PL11	13833.1	1.24289	0.27426	2.47805e-05	Sheep
GH43_19	8635.94	1.23927	0.251981	4.3691e-06	Sheep
GH67	6716.53	1.22472	0.168462	3.594e-12	Sheep
GH98	3085.15	1.20987	0.291174	0.000115343	Sheep
CBM6	29651.8	1.19552	0.173141	3.94839e-11	Sheep
GH43_17	2240.86	1.16088	0.357791	0.00313036	Sheep
GH43_35	12496.9	1.16083	0.154434	6.62201e-13	Sheep
CBM34	7739.05	1.07552	0.237344	2.47805e-05	Sheep
GH43_10	23439.9	1.0691	0.241651	3.75915e-05	Sheep
GH32	23930.8	1.0597	0.177404	1.44702e-08	Sheep
GH151	1826.93	1.05376	0.442043	0.034267	Sheep
GH115	18604.4	1.01917	0.196576	1.11601e-06	Sheep
CE6	18767.8	1.00899	0.160877	2.40301e-09	Sheep
GH43_12	6229.22	0.908815	0.369512	0.0285172	Sheep
CE12	16192.6	0.898968	0.209359	6.58303e-05	Sheep
CBM20	13268.5	0.89637	0.215208	0.000111617	Sheep
GH95	22430.8	0.889687	0.196658	2.50288e-05	Sheep
GH43_1	6085.93	0.878939	0.187158	1.16594e-05	Sheep
GH13_29	2211.15	0.837833	0.365607	0.0423158	Sheep
GH105	21236.1	0.815847	0.180252	2.50288e-05	Sheep
GT30	11507.4	0.69434	0.226415	0.00541143	Sheep
GH51	30916.4	0.648323	0.174392	0.000603333	Sheep
GH28	33991.2	0.558271	0.167837	0.00241402	Sheep
GH36	12211.6	0.556212	0.153767	0.000869576	Sheep
GH35	12794.4	0.509381	0.187561	0.0144485	Sheep
CE1	87833.3	0.31995	0.143785	0.0494403	Sheep
GH23	18773.8	-0.397785	0.16744	0.0346124	Reindeer
GT28	14492	-0.428919	0.15876	0.0149779	Reindeer
GH9	13256.1	-0.455121	0.200139	0.0438058	Reindeer
GH13	26702.5	-0.479118	0.162992	0.00774849	Reindeer
GT35	39317.3	-0.484411	0.150616	0.0034022	Reindeer
GH130	7151.06	-0.494408	0.202413	0.029706	Reindeer
GT4	61897.9	-0.496534	0.188591	0.0182621	Reindeer
GH94	19391.7	-0.536385	0.149231	0.00094147	Reindeer
GH29	16571.2	-0.557418	0.230658	0.0317135	Reindeer
GT5	21050.2	-0.586262	0.156947	0.000567391	Reindeer
GH133	14121.1	-0.607028	0.156602	0.000336593	Reindeer
GT3	13126.2	-0.622586	0.179512	0.00147779	Reindeer
CBM48	23291.6	-0.683576	0.213261	0.00347782	Reindeer
CBM67	23328.7	-0.80808	0.195572	0.000124984	Reindeer
CE9	3303.27	-0.827305	0.279502	0.00730538	Reindeer
GH89	4336.73	-0.875089	0.373057	0.0370814	Reindeer
CE3	10539.9	-0.880194	0.23736	0.000620407	Reindeer
GT8	4339.57	-0.887945	0.356871	0.0268204	Reindeer
GH16	6911.86	-0.942605	0.244707	0.000368255	Reindeer
GH57	13836.8	-0.963564	0.228881	9.36829e-05	Reindeer
AA4	812.058	-1.02507	0.33671	0.00574222	Reindeer
GH13_36	2185.28	-1.10565	0.447703	0.027897	Reindeer
GH18	3776.17	-1.16199	0.278713	0.000110877	Reindeer
CBM32	30959.7	-1.19693	0.174002	4.6314e-11	Reindeer
GT81	898.789	-1.25581	0.500474	0.025595	Reindeer
GH4	1831.46	-1.25792	0.416593	0.00614255	Reindeer
GH43_9	434.833	-1.26932	0.454725	0.0117019	Reindeer
GT39	1574.13	-1.38603	0.436992	0.00387607	Reindeer
GH20	10355.2	-1.3935	0.294561	1.02524e-05	Reindeer
GH128	3197.21	-1.41053	0.320688	4.1834e-05	Reindeer
GH109	24824.5	-1.41539	0.184149	1.92459e-13	Reindeer
CBM66	5387.16	-1.42419	0.205353	3.42904e-11	Reindeer
GT66	1231.48	-1.50086	0.516035	0.00838219	Reindeer
PL22	6352.74	-1.51243	0.367584	0.000133376	Reindeer
GT83	9162.23	-1.54228	0.302687	1.76776e-06	Reindeer
GH88	1146.63	-1.60369	0.531004	0.00614255	Reindeer
GH99	1657.57	-1.65589	0.407522	0.000162911	Reindeer
GT10	593.904	-1.76588	0.576599	0.00544463	Reindeer
GT1	1711.42	-1.77323	0.386346	1.92688e-05	Reindeer
GH63	595.059	-1.833	0.667716	0.0133944	Reindeer
GH54	390.607	-2.00434	0.619106	0.00318358	Reindeer
GH59	788.154	-2.0159	0.691656	0.00833546	Reindeer
GH42	2860.32	-2.03026	0.386831	8.16454e-07	Reindeer
GT89	183.567	-2.08671	0.878321	0.0346124	Reindeer
CBM23	233.303	-2.09478	0.837882	0.0260976	Reindeer
GH43_28	2815.63	-2.314	0.471201	4.40039e-06	Reindeer
GH76	4720.51	-2.32381	0.272974	3.29114e-16	Reindeer
GH43_26	423.433	-2.42337	0.647506	0.000556446	Reindeer
GT2_Glyco_tranf_2_4	838.122	-2.53451	0.463641	2.56688e-07	Reindeer
CBM62	2409.03	-2.55364	0.404885	1.95489e-09	Reindeer
GH125	3381.91	-2.62329	0.315479	1.59021e-15	Reindeer
GH13_3	293.341	-2.6307	0.913938	0.00909596	Reindeer
GH123	227.17	-2.73474	0.798986	0.00173358	Reindeer
GH92	23772.6	-2.79085	0.274643	8.8157e-23	Reindeer
GH39	1176.44	-2.792	0.416091	1.42646e-10	Reindeer
GH85	259.487	-2.99611	1.03828	0.00895142	Reindeer
CBM9	1068.63	-3.17406	0.43249	2.21866e-12	Reindeer
GH5	2592.38	-3.29986	0.39639	1.54893e-15	Reindeer
GH117	137.807	-3.43281	1.05375	0.00301326	Reindeer
GH43_31	275.31	-3.56539	0.649177	2.25894e-07	Reindeer
GH13_2	137.681	-3.592	1.44561	0.0269058	Reindeer
GT22	108.55	-3.68964	1.23357	0.00664866	Reindeer
GH43_20	58.2923	-4.02761	1.59064	0.0241419	Reindeer
GH13_10	77.3552	-4.14663	1.75967	0.0362385	Reindeer
GH13_40	109.73	-4.2311	0.787388	4.24522e-07	Reindeer
GH13_16	148.379	-4.27289	0.961539	3.51393e-05	Reindeer
GH38	4624.62	-4.77319	0.336147	3.03542e-43	Reindeer
GH93	279.206	-4.91065	0.710566	3.87615e-11	Reindeer
PL4	1045.88	-4.91795	0.717953	5.54013e-11	Reindeer
PL6	101.792	-5.00134	1.40864	0.00109403	Reindeer
CBM68	174.704	-5.01414	1.24323	0.000181614	Reindeer
GH43_8	86.0339	-5.0473	1.29299	0.00030664	Reindeer
GH5_22	62.7883	-5.14119	1.83435	0.0113754	Reindeer
GH145	28.0047	-5.21244	1.99941	0.0195732	Reindeer
GH43_3	839.345	-5.21692	0.567368	8.84325e-19	Reindeer
PL22_1	115.615	-5.55197	0.887557	2.56652e-09	Reindeer
GH13_1	219.518	-5.8048	1.4164	0.00014161	Reindeer
GH5_35	170.485	-5.87056	1.19708	4.48946e-06	Reindeer
GT76	312.503	-5.96357	0.852404	2.28424e-11	Reindeer
GH43_33	261.492	-6.20085	0.79771	1.00922e-13	Reindeer
CBM41	535.982	-6.23791	0.885533	1.70925e-11	Reindeer
GT70	30.913	-7.10053	1.9999	0.00109403	Reindeer
PL17	79.0176	-7.32174	1.80487	0.000165932	Reindeer
PL17_2	47.7266	-7.75183	2.02768	0.000410437	Reindeer
PL22_2	18.2523	-8.91412	2.68118	0.00241402	Reindeer
GH87	98.8897	-9.41886	1.68809	1.42057e-07	Reindeer
GT77	21.9118	-9.67929	3.39981	0.00997512	Reindeer
PL8	23.6364	-9.79429	3.24855	0.00619063	Reindeer
GT47	24.0033	-9.79698	3.00298	0.002988	Reindeer
GT73	67.2262	-10.5258	2.37085	3.53983e-05	Reindeer
GH82	59.6337	-10.6022	2.77608	0.000413061	Reindeer
GH64	234.527	-11.5952	1.85344	2.56652e-09	Reindeer
